# Metabolic influence of core ciliates within the rumen microbiome

**DOI:** 10.1101/2022.06.22.497163

**Authors:** Thea O. Andersen, Ianina Altshuler, Arturo V.P. de Leon, Juline Walter, Emily McGovern, Kate Keogh, Cécile Martin, Laurence Bernard, Diego P. Morgavi, Tansol Park, Zongjun Li, Yu Jiang, Jeffrey L. Firkins, Zhongtang Yu, Torgeir R. Hvidsten, Sinead M. Waters, Milka Popova, Magnus Ø. Arntzen, Live H. Hagen, Phillip B. Pope

## Abstract

Protozoa comprise a major fraction of the microbial biomass in the rumen microbiome, of which the entodiniomorphs (order: *Entodiniomorphida*) and holotrichs (order: *Vestibuliferida*) are consistently observed to be dominant across a diverse genetic and geographical range of ruminant hosts. Despite the apparent core role that protozoal species exert, their major biological and metabolic contributions to rumen function remain largely undescribed *in vivo*. Here, we have leveraged (meta)genome-centric metaproteomes from rumen fluid samples originating from both cattle and goats fed diets with varying inclusion levels of lipids and starch, to detail the specific metabolic niches that protozoa occupy in the context of their microbial co-habitants. Initial proteome estimations via total protein counts and label-free quantification highlight that entodiniomorph species *Entodinium* and *Epidinium* as well as the holotrichs *Dasytricha* and *Isotricha* comprise an extensive fraction of the total rumen metaproteome. Proteomic detection of protozoal metabolism such as hydrogenases (*Dasytricha, Isotricha, Epidinium, Enoploplastron*), carbohydrate-active enzymes (*Epidinium, Diplodinium, Enoploplastron, Polyplastron*), microbial predation (*Entodinium*) and volatile fatty acid production (*Entodinium* and *Epidinium*) was observed at increased levels in high methane-emitting animals. Despite certain protozoal species having well-established reputations for digesting starch, they were unexpectedly less detectable in low methane emitting-animals fed high starch diets, which were instead dominated by propionate/succinate-producing bacterial populations suspected of being resistant to predation irrespective of host. Finally, we reaffirmed our abovementioned observations in geographically independent datasets, thus illuminating the substantial metabolic influence that under-explored eukaryotic populations have in the rumen, with greater implications for both digestion and methane metabolism.
