## Supplementary Table S1 for "Metabolic influence of core ciliates within the rumen microbiome"

### Sheet: Sheet1
			Supplementary Table S1. Summary of experimental design, presented at two 4 x 4 Latin square design trials. 4 Holstein cows and 4 Alpine goats, all lactating, were fed diets based on hay and concentrates in a 45:55 ratio containing no additional lipid (CTL), corn oil and wheat starch (COS), marine algae powder (MAP), or hydrogenated palm oil (HPO). Each of the four experimental periods lasted 28 d…
			Animal identification	Period 1	Period 2	Period 3	Period 4
			Cow 2011612	HPO	MAP	CTL	COS
			Cow 2012046	MAP	COS	HPO	CTL
			Cow 2012175	CTL	HPO	COS	MAP
			Cow 2012179	COS	CTL	MAP	HPO
			Animal identification	Period 1	Period 2	Period 3	Period 4
			Goat 13035	MAP	COS	HPO	CTL
			Goat 14100	CTL	HPO	COS	MAP
			Goat 14188	HPO	MAP	CTL	COS
			Goat 14201	COS	CTL	MAP	HPO
