## Supplementary Table S2 for "Metabolic influence of core ciliates within the rumen microbiome"

### Sheet: Fermentation parameters
Animal identification					Fermentation parameters																Methane
Animal number	Species	Period	Diet	Metaproteomics sample number	Acetate mmol/l	propionate mmol/l	butyrate mmol/l	iso butyrate mmol/l	iso valerate mmol/l	valerate mmol/l	caproate mmol/l	VFA Sum mmol/l	Acetate %/sum	propionate %/sum	iso butyrate %/sum	butyrate %/sum	iso valerate %/sum	valerate %/sum	caproate %/sum	NH3 mmol/l	CH4 g/d	CH4 g /kg DMI
2011612	Cow	P1	HPO	1	82.78	15.68	11.46	0.93	1.13	0.71	0.25	112.95	73.29	13.88	0.82	10.15	1	0.63	0.22	3.75807	367.616	20.6741
2011612	Cow	P2	MAP	2	36.63	7.16	4.2	0.39	0.46	0.32	0.09	49.24	74.39	14.54	0.78	8.52	0.93	0.65	0.17	3.36285	421.499	21.065
2011612	Cow	P3	CTL	3	44.72	8.57	6.6	0.42	0.54	0.38	0.12	61.35	72.89	13.97	0.69	10.76	0.88	0.61	0.2	3.80707	389.17	20.7634
2011612	Cow	P4	COS	4	31.16	8.29	2.61	0.38	0.39	0.35	0.09	43.27	72.03	19.15	0.87	6.03	0.91	0.81	0.2	2.10469	279.669	18.0825
2012046	Cow	P1	MAP	5	77.81	15.08	11.73	1.09	1.47	0.81	0.23	108.22	71.9	13.93	1.01	10.84	1.36	0.74	0.21	6.48385	311.943	15.3247
2012046	Cow	P2	COS	6	33.53	10.9	2.66	0.47	0.8	0.47	0.03	48.87	68.61	22.31	0.97	5.45	1.63	0.97	0.06	0.311214	199.526	11.016
2012046	Cow	P3	HPO	7	42.97	9.87	6.3	0.49	0.58	0.44	0.11	60.77	70.71	16.24	0.81	10.37	0.96	0.72	0.18	4.37643	288.252	15.0836
2012046	Cow	P4	CTL	8	46.17	10.57	6.87	0.44	0.53	0.55	0.13	65.25	70.76	16.19	0.67	10.53	0.81	0.85	0.19	2.95439	325.535	16.8771
2012175	Cow	P1	CTL	9	48.7	7.9	8.05	0.64	1.01	0.57	0.3	67.16	72.52	11.75	0.95	11.99	1.51	0.84	0.45	6.99943	388.952	21.7637
2012175	Cow	P2	HPO	10	35.71	6.61	4.21	0.41	0.53	0.33	0.12	47.91	74.53	13.79	0.85	8.79	1.1	0.68	0.25	6.56302	320.534	16.2044
2012175	Cow	P3	COS	11	34.52	10.26	2.66	0.34	0.59	0.35	0.05	48.76	70.79	21.03	0.69	5.46	1.2	0.72	0.1	1.60263	262.743	14.1461
2012175	Cow	P4	MAP	12	76.72	19.06	11.41	0.87	1.17	0.79	0.22	110.24	69.6	17.29	0.78	10.35	1.06	0.72	0.2	5.69509	322.981	17.0811
2012179	Cow	P1	COS	13	85.4	29.9	11.34	1.19	1.83	1.48	0.19	131.32	65.03	22.77	0.91	8.63	1.39	1.12	0.15	2.23	287.011	14.5468
2012179	Cow	P2	CTL	14	38.53	7.99	5.31	0.52	0.67	0.44	0.11	53.57	71.92	14.91	0.97	9.92	1.26	0.82	0.21	6.14	380.911	18.6497
2012179	Cow	P3	MAP	15	49.99	9.61	6.97	0.54	0.77	0.46	0.16	68.51	72.97	14.03	0.79	10.18	1.13	0.67	0.23	7.34	369.744	18.4712
2012179	Cow	P4	HPO	16	44.33	9.25	6.27	0.59	0.91	0.46	0.14	61.94	71.56	14.93	0.96	10.11	1.47	0.75	0.22	6.89	309.872	15.6187
13035	Goat	P1	MAP	17	27.22	7.17	5.76	0.71	0.87	0.45	0.15	42.33	64.31	16.93	1.68	13.62	2.05	1.05	0.36	.	58.2678	18.9983
13035	Goat	P2	COS	18	6.05	2.17	1.09	0.38	0.44	0.16	0.02	10.32	58.64	21.05	3.66	10.56	4.29	1.57	0.22	7.00348	22.0227	8.21297
13035	Goat	P3	HPO	19	14.94	3.89	3.67	0.41	0.56	0.31	0.07	23.85	62.62	16.31	1.72	15.38	2.36	1.31	0.29	8.40598	55.108	17.096
13035	Goat	P4	CTL	20	27.26	6.03	6.05	0.82	1.14	0.42	0.13	41.86	65.13	14.4	1.96	14.45	2.73	1.01	0.32	9.81945	54.0082	18.8589
14100	Goat	P1	CTL	21	30.05	6.78	5.83	0.71	0.77	0.38	0.16	44.68	67.25	15.18	1.58	13.04	1.73	0.86	0.36	8.65886	43.8863	18.3062
14100	Goat	P2	HPO	22	21.68	5.72	3.94	0.52	0.63	0.35	0.14	32.98	65.74	17.34	1.57	11.94	1.91	1.06	0.43	8.96371	48.2022	19.1017
14100	Goat	P3	COS	23	16.61	4.78	2.39	0.47	0.57	0.38	0.12	25.32	65.61	18.87	1.86	9.44	2.24	1.51	0.48	9.25089	29.7755	13.1915
14100	Goat	P4	MAP	24	61.72	22.78	8.86	0.77	1	0.84	0.23	96.11	64.22	23.7	0.8	9.11	1.04	0.88	0.24	7.01965	40.6713	19.024
14188	Goat	P1	HPO	25	29.02	6.84	6.24	0.92	1.08	0.51	0.2	44.81	64.77	15.27	2.06	13.92	2.4	1.13	0.44	9.87337	54.851	21.8912
14188	Goat	P2	MAP	26	40.31	13.21	8.21	1.16	1.42	0.83	0.24	65.38	61.65	20.2	1.78	12.56	2.18	1.26	0.37	8.53832	55.1398	20.634
14188	Goat	P3	CTL	27	13.67	3.343	3.13	0.38	0.41	0.23	0.08	21.31	64.13	16.07	1.76	14.67	1.91	1.09	0.36	6.14052	56.836	25.1183
14188	Goat	P4	COS	28	25.42	7.52	2.73	0.65	0.8	0.81	0.56	38.49	66.04	19.53	1.7	7.1	2.07	2.11	1.46	0.73622	25.666	14.1925
14201	Goat	P1	COS	29	17.89	4.53	3.37	0.23	0.5	0.35	0.08	26.94	66.4	16.83	0.85	12.49	1.85	1.29	0.3	8.63907	45.69	18.2944
14201	Goat	P2	CTL	30	17.8885	4.5335	3.3655	0.2285	0.4975	0.3475	0.0815	26.9425	66.3951	16.8266	0.848102	12.4914	1.84653	1.28978	0.302496	7.71571	54.2354	15.8139
14201	Goat	P3	MAP	31	20.97	7.04	4.43	0.46	0.6	0.39	0.12	34	61.68	20.69	1.35	13.03	1.75	1.15	0.34	8.27664	38.4216	14.5927
14201	Goat	P4	HPO	32	34.27	7.55	5.81	0.79	1.03	0.46	0.14	50.04	68.48	15.08	1.58	11.61	2.05	0.92	0.28	8.54276	46.7299	17.7605
	Animal	Diet	VFA sum mmol/l		Acetate (mmol/l		Propionate (mmol/l)		Butyrate (mmol/l)		CH4 g/kg dry matter intake	St. Dev CH4 g/ kg DMI	Total protozoa (103 cells/ml)	Small Entodiniomorph protozoa (<100µM) (103 cells/ml)	Large Entodiniomorph protozoa (>100µM) (103 cells/ml)	Holotrichs (Isotricha spp.)	Holotrichs (Dasytricha spp.)
	CATTLE	CTL	61.8325	5.20969	44.53	3.74548	8.7575	1.07758	6.7075	0.973817	19.5135	1.89225	92	51	25.1	4.1	11.8
		HPO	70.8925	24.898	51.4475	18.3842	10.3525	3.31047	7.06	2.67788	16.8952	2.21746	106	84	12.1	6.7	3.5
		MAP	84.0525	26.0928	60.2875	17.6265	12.7275	4.64625	8.5775	3.15071	17.9855	2.09862	320	280	31.6	4.5	4.2
		COS	68.055	36.5962	46.1525	22.6924	14.8375	8.74937	4.8175	3.76582	14.4479	2.50443	100	97	1.7	1	0.1
	GOAT	CTL	33.6981	9.82754	22.2171	6.6816	5.17162	1.32992	4.59387	1.35094	19.5243	3.42731	1382	1346	4.9	4.6	26.7
		HPO	37.92	10.207	24.9775	7.31979	6	1.3819	4.915	1.12442	18.9624	1.83886	1182	1136	12.3	8.6	25
		MAP	59.455	24.0828	37.555	15.5998	12.55	6.41079	6.815	1.79787	18.3123	2.24736	991	968	3.9	6	12.8
		COS	25.2675	10.0133	16.4925	6.90494	4.75	1.89596	2.395	0.83155	13.4728	3.58855	898	898	0.2	0.2	0.2

### Sheet: Averaged parameters + protozoa
	Animal	Diet	VFA sum (mmol/l)	St. Dev VFA sum (mmol/l)	Acetate (mmol/l)	St. Dev Acetate (mmol/l	Propionate (mmol/l)	St. Dev Propionate (mmol/l)	Butyrate (mmol/l)	St. Dev Butyrate (mmol/l)	CH4 g/kg dry matter intake	St. Dev CH4 g/ kg DMI	Total protozoa (103 cells/ml)	Small Entodiniomorph protozoa (<100µM) (103 cells/ml)	Large Entodiniomorph protozoa (>100µM) (103 cells/ml)	Holotrichs (Isotricha spp.)	Holotrichs (Dasytricha spp.)
	CATTLE	CTL	61.8325	5.20969	44.53	3.74548	8.7575	1.07758	6.7075	0.973817	19.5135	1.89225	92	51	25.1	4.1	11.8
		HPO	70.8925	24.898	51.4475	18.3842	10.3525	3.31047	7.06	2.67788	16.8952	2.21746	106	84	12.1	6.7	3.5
		MAP	84.0525	26.0928	60.2875	17.6265	12.7275	4.64625	8.5775	3.15071	17.9855	2.09862	320	280	31.6	4.5	4.2
		COS	68.055	36.5962	46.1525	22.6924	14.8375	8.74937	4.8175	3.76582	14.4479	2.50443	100	97	1.7	1	0.1
	GOAT	CTL	33.6981	9.82754	22.2171	6.6816	5.17162	1.32992	4.59387	1.35094	19.5243	3.42731	1382	1346	4.9	4.6	26.7
		HPO	37.92	10.207	24.9775	7.31979	6	1.3819	4.915	1.12442	18.9624	1.83886	1182	1136	12.3	8.6	25
		MAP	59.455	24.0828	37.555	15.5998	12.55	6.41079	6.815	1.79787	18.3123	2.24736	991	968	3.9	6	12.8
		COS	25.2675	10.0133	16.4925	6.90494	4.75	1.89596	2.395	0.83155	13.4728	3.58855	898	898	0.2	0.2	0.2
	Animal	Diet	VFA sum (mmol/l)	St. Dev VFA sum (mmol/l)	Acetate (mmol/l)	St. Dev Acetate (mmol/l	Propionate (mmol/l)	St. Dev Propionate (mmol/l)	Butyrate (mmol/l)	St. Dev Butyrate (mmol/l)	CH4 g/kg dry matter intake	St. Dev CH4 g/ kg DMI	Total protozoa (103 cells/ml)	Small Entodiniomorph protozoa (<100µM) (103 cells/ml)	Large Entodiniomorph protozoa (>100µM) (103 cells/ml)	Holotrichs (Isotricha spp.)	Holotrichs (Dasytricha spp.)
	CATTLE	CTL	61.8325	5.20969	44.53	3.74548	8.7575	1.07758	6.7075	0.973817	19.5135	1.89225	92	51	25.1	4.1	11.8
		COS	68.055	36.5962	46.1525	22.6924	14.8375	8.74937	4.8175	3.76582	14.4479	2.50443	100	97	1.7	1	0.1
	GOAT	CTL	33.6981	9.82754	22.2171	6.6816	5.17162	1.32992	4.59387	1.35094	19.5243	3.42731	1382	1346	4.9	4.6	26.7
		COS	25.2675	10.0133	16.4925	6.90494	4.75	1.89596	2.395	0.83155	13.4728	3.58855	898	898	0.2	0.2	0.2

### Sheet: Percentage average parameters
	Animal	Diet	VFA sum mmol/l	Acetate (% sum)	Propionate (% sum)	Butyrate (% sum)	CH4 g/kg dry matter intake	Standard deviation CH4 g/ kg dry matter intake	Total protozoa (103 cells/ml)	Small Entodiniomorph protozoa (<100µM) (103 cells/ml)	Large Entodiniomorph protozoa (>100µM) (103 cells/ml)	Holotrichs (Isotricha spp.)	Holotrichs (Dasytricha spp.)
	CATTLE	CTL	61.8325	72.0225	14.205	10.8	19.5135	2.18498	92	51	25.1	4.1	11.8
		HPO	70.8925	72.5225	14.71	9.855	16.8952	2.5605	106	84	12.1	6.7	3.5
		MAP	84.0525	72.215	14.9475	9.9725	17.9855	2.42328	320	280	31.6	4.5	4.2
		COS	68.055	69.115	21.315	6.3925	14.4479	2.89186	100	97	1.7	1	0.1
	GOAT	CTL	33.6981	65.7263	15.6191	13.6629	19.5243	3.95751	1382	1346	4.9	4.6	26.7
		HPO	37.92	65.4025	16	13.2125	18.9624	2.12333	1182	1136	12.3	8.6	25
		MAP	59.455	62.965	20.38	12.08	18.3123	2.59503	991	968	3.9	6	12.8
		COS	25.2675	64.1725	19.07	9.8975	13.4728	4.1437	898	898	0.2	0.2	0.2
	Animal	Diet	VFA sum mmol/l	Acetate (% sum)	Propionate (% sum)	Butyrate (% sum)	CH4 g/kg dry matter intake	Standard deviation CH4 g/ kg dry matter intake	Total protozoa (103 cells/ml)	Small Entodiniomorph protozoa (<100µM) (103 cells/ml)	Large Entodiniomorph protozoa (>100µM) (103 cells/ml)	Holotrichs (Isotricha spp.)	Holotrichs (Dasytricha spp.)
	CATTLE	CTL	61.8325	72.0225	14.205	10.8	19.5135	2.18498	92	51	25.1	4.1	11.8
		COS	68.055	69.115	21.315	6.3925	14.4479	2.89186	100	97	1.7	1	0.1
	GOAT	CTL	33.6981	65.7263	15.6191	13.6629	19.5243	3.95751	1382	1346	4.9	4.6	26.7
		COS	25.2675	64.1725	19.07	9.8975	13.4728	4.1437	898	898	0.2	0.2	0.2
