## Supplementary Table S3 for "Metabolic influence of core ciliates within the rumen microbiome"

### Sheet: All genomes CATTLE
Genome type	MAG from binner/ isolate genome	MAG name in db	Completeness	Contamination	# genomes	# markers	# marker sets	Domain	Phylum	Class	Order	Family	Genus	Species
MAG	concoct.109	RUDB_C001	86.73	4.57	31	211	124	Bacteria	Actinobacteriota	Coriobacteriia	Coriobacteriales	Atopobiaceae	UBA7741	UBA7741 sp900314495
MAG	concoct.114	RUDB_C002	72.21	3.54	1164	275	174	Bacteria	Proteobacteria	Gammaproteobacteria	Enterobacterales	Succinivibrionaceae	UBA2810	UBA2810 sp002351705
MAG	concoct.133	RUDB_C003	44.9	2.78	924	161	108	Bacteria	Eremiobacterota	UBP9
MAG	concoct.138	RUDB_C004	79.04	4.82	434	278	186	Bacteria	Bacteroidota	Bacteroidia	Bacteroidales	P3	UBA1711	UBA1711 sp900317285
MAG	concoct.143	RUDB_C005	71.55	33.3	304	247	141	Bacteria	Firmicutes	Clostridia	Saccharofermentanales	Saccharofermentanaceae	Saccharofermentans
MAG	concoct.165	RUDB_C006	62.51	7.4	160	492	269	Bacteria	Bacteroidota	Bacteroidia	Bacteroidales	Bacteroidaceae	UBA3839
MAG	concoct.170	RUDB_C007	47.96	2.27	5449	103	58	Bacteria	Cyanobacteria	Vampirovibrionia	Gastranaerophilales	Gastranaerophilaceae	UBA2813
MAG	concoct.197	RUDB_C008	79.12	3.06	155	278	158	Bacteria	Firmicutes	Clostridia	Lachnospirales	Lachnospiraceae	UBA1066	UBA1066 sp900320615
MAG	concoct.199	RUDB_C009	92.1	72.21	160	492	269	Bacteria	Bacteroidota	Bacteroidia	Bacteroidales	Bacteroidaceae	UBA3839
MAG	concoct.244	RUDB_C010	76.67	24.58	160	492	269	Bacteria	Bacteroidota	Bacteroidia	Bacteroidales	Bacteroidaceae	UBA1786
MAG	concoct.28	RUDB_C011	53.04	1.2	64	334	167	Bacteria	Firmicutes	Negativicutes	Acidaminococcales	Acidaminococcaceae	Succiniclasticum	Succiniclasticum sp900315805
MAG	concoct.285	RUDB_C012	69.15	1.82	57	420	207	Bacteria	Firmicutes	Clostridia	Lachnospirales	Lachnospiraceae	Acetatifactor
MAG	concoct.290	RUDB_C013	85.85	76.31	160	489	267	Bacteria	Bacteroidota	Bacteroidia	Bacteroidales	Bacteroidaceae	Alloprevotella
MAG	concoct.297	RUDB_C014	41.38	18.07	172	263	149	Bacteria	Firmicutes	Clostridia	Oscillospirales	Ruminococcaceae	HUN007
MAG	concoct.340	RUDB_C015	76.91	1.67	160	492	269	Bacteria	Bacteroidota	Bacteroidia	Bacteroidales	Bacteroidaceae	UBA4293	UBA4293 sp900316585
MAG	concoct.352	RUDB_C016	53.31	4.03	31	211	124	Bacteria	Actinobacteriota	Coriobacteriia	Coriobacteriales	Atopobiaceae	RUG440
MAG	concoct.362	RUDB_C017	68.64	15.56	160	492	269	Bacteria	Bacteroidota	Bacteroidia	Bacteroidales	Bacteroidaceae	Ga6A1	Ga6A1 sp900102385
MAG	concoct.365	RUDB_C018	79.47	2.64	55	567	296	Bacteria	Bacteroidota	Bacteroidia	Bacteroidales	Bacteroidaceae	Prevotella	Prevotella albensis
MAG	concoct.370	RUDB_C019	81.46	79.12	434	278	186	Bacteria	Bacteroidota	Bacteroidia	Bacteroidales	Paludibacteraceae	RF16
MAG	concoct.382	RUDB_C020	70.83	1.71	901	171	117	Bacteria	Cyanobacteria	Vampirovibrionia	Gastranaerophilales	Gastranaerophilaceae	Zag1
MAG	concoct.393	RUDB_C021	94.07	0.22	172	263	149	Bacteria	Firmicutes	Clostridia	Lachnospirales	Lachnospiraceae	UBA9722	UBA9722 sp900315015
MAG	concoct.6	RUDB_C022	71.06	2.65	57	420	207	Bacteria	Firmicutes	Clostridia	Lachnospirales	Lachnospiraceae	UBA3766	UBA3766 sp002393735
MAG	concoct.61	RUDB_C023	80.67	54.47	33	249	143	Bacteria	Spirochaetota	Spirochaetia	Treponematales	Treponemataceae	Treponema
MAG	Maxbin.008	RUDB_C028	65.38	0.63	155	278	158	Bacteria	Firmicutes	Clostridia	Lachnospirales	Lachnospiraceae	UBA1066
MAG	Maxbin.009	RUDB_C029	56.34	2.35	92	487	270	Bacteria	Bacteroidota	Bacteroidia	Bacteroidales	Bacteroidaceae	Prevotella	Prevotella sp900315095
MAG	Maxbin.014	RUDB_C030	91.67	2.57	1164	275	174	Bacteria	Proteobacteria	Gammaproteobacteria	Enterobacterales	Succinivibrionaceae	UBA2804	UBA2804 sp900319705
MAG	Maxbin.018	RUDB_C031	88.3	5.63	172	263	149	Bacteria	Firmicutes	Clostridia	Oscillospirales	Acutalibacteraceae	Ruminococcus	Ruminococcus E sp900316555
MAG	Maxbin.040	RUDB_C032	58.41	19.5	65	530	280	Bacteria	Bacteroidota	Bacteroidia	Bacteroidales	Bacteroidaceae
MAG	Maxbin.076	RUDB_C033	92.45	0.78	1164	272	171	Bacteria	Proteobacteria	Gammaproteobacteria	Enterobacterales	Succinivibrionaceae	Ruminobacter	Ruminobacter sp002309455
MAG	Maxbin.083	RUDB_C034	15.22	1.66	64	532	281	Bacteria	Bacteroidota	Bacteroidia	Bacteroidales	Bacteroidaceae	Prevotella
MAG	Maxbin.133	RUDB_C035	74.71	2.47	434	278	186	Bacteria	Bacteroidota	Bacteroidia	Bacteroidales	WCHB1-69	F23-D06	F23-D06 sp900317715
MAG	Maxbin.226	RUDB_C036	73.54	10.7	148	187	124	Archaea	Thermoplasmatota	Thermoplasmata	Methanomassiliicoccales	Methanomethylophilaceae	Methanomethylophilus
MAG	Maxbin.268	RUDB_C037	95.41	0.96	213	406	265	Bacteria	Bacteroidota	Bacteroidia	Bacteroidales	Muribaculaceae	C941
MAG	Maxbin.337	RUDB_C038	97.07	6.97	55	567	296	Bacteria	Bacteroidota	Bacteroidia	Bacteroidales	Bacteroidaceae	Prevotella
MAG	Maxbin.345	RUDB_C039	93.96	3.15	55	567	296	Bacteria	Bacteroidota	Bacteroidia	Bacteroidales	Bacteroidaceae	Prevotella	Prevotella sp900314945
MAG	Maxbin.349	RUDB_C040	97.61	0.29	1164	271	170	Bacteria	Proteobacteria	Gammaproteobacteria	Enterobacterales	Succinivibrionaceae	Succinivibrio	Succinivibrio sp900315395
MAG	Maxbin.363	RUDB_C041	68.08	0	155	278	158	Bacteria	Firmicutes	Clostridia	Lachnospirales	Lachnospiraceae	Oribacterium	Oribacterium sp900315665
MAG	utFile.118	RUDB_C043	80.74	0.76	155	278	158	Bacteria	Firmicutes	Clostridia	Lachnospirales	Lachnospiraceae	UBA3305
MAG	utFile.123	RUDB_C044	70.75	1.43	131	176	105	Bacteria	Firmicutes	Bacilli	Erysipelotrichales	Erysipelotrichaceae	UBA636	UBA636 sp900321955
MAG	utFile.139	RUDB_C045	73.86	1.05	304	250	143	Bacteria	Firmicutes	Clostridia	TANB77	UBA1234
MAG	utFile.164	RUDB_C046	95.57	1.62	55	567	296	Bacteria	Bacteroidota	Bacteroidia	Bacteroidales	Bacteroidaceae	Prevotella	Prevotella sp900317685
MAG	utFile.182	RUDB_C047	91.71	8.95	160	492	269	Bacteria	Bacteroidota	Bacteroidia	Bacteroidales	Bacteroidaceae	UBA6382	UBA6382 sp003446955
MAG	utFile.196	RUDB_C048	98.43	2.08	57	420	207	Bacteria	Firmicutes	Clostridia	Lachnospirales	Lachnospiraceae	UBA2882	UBA2882 sp900317505
MAG	utFile.22	RUDB_C049	59.79	2.19	31	211	124	Bacteria	Actinobacteriota	Coriobacteriia	Coriobacteriales	Atopobiaceae	UBA1367	UBA1367 sp900314645
MAG	utFile.252	RUDB_C050	59.07	5.94	155	278	158	Bacteria	Firmicutes	Clostridia	Lachnospirales	Lachnospiraceae	UBA1066
MAG	utFile.255	RUDB_C051	88.89	2.93	901	171	117	Bacteria	Cyanobacteria	Vampirovibrionia	Gastranaerophilales	Gastranaerophilaceae	UBA2883	UBA2883 sp002481545
MAG	utFile.279	RUDB_C052	85.55	1.51	90	354	174	Bacteria	Firmicutes	Clostridia	Lachnospirales	Lachnospiraceae	CAG-791	CAG-791 sp900317555
MAG	utFile.285	RUDB_C053	95.39	4.36	55	567	296	Bacteria	Bacteroidota	Bacteroidia	Bacteroidales	Bacteroidaceae	Prevotella	Prevotella bryantii
MAG	utFile.291	RUDB_C054	77.35	1.2	65	530	280	Bacteria	Bacteroidota	Bacteroidia	Bacteroidales	Bacteroidaceae	Prevotella	Prevotella sp900316295
MAG	utFile.311	RUDB_C055	81.3	1.12	174	149	89	Bacteria	Firmicutes	Bacilli	RFN20	CAG-826	UBA733	UBA733 sp900316365
MAG	utFile.316	RUDB_C056	84.69	1.07	293	474	266	Bacteria	Firmicutes	Bacilli	Lactobacillales	Streptococcaceae	Streptococcus	Streptococcus equinus
MAG	utFile.325	RUDB_C057	90.47	1.42	131	177	106	Bacteria	Firmicutes	Bacilli	Erysipelotrichales	Erysipelatoclostridiaceae	Kandleria	Kandleria sp900317725
MAG	utFile.369	RUDB_C058	98.66	1.01	172	263	149	Bacteria	Firmicutes	Clostridia	Oscillospirales	Acutalibacteraceae	Ruminococcus	Ruminococcus E sp900314705
MAG	utFile.398	RUDB_C059	69.95	2.22	57	420	207	Bacteria	Firmicutes	Clostridia	Lachnospirales	Lachnospiraceae	NK4A136	NK4A136 sp000687675
MAG	utFile.412	RUDB_C060	60.2	4.14	90	354	174	Bacteria	Firmicutes	Clostridia	Lachnospirales	Lachnospiraceae	CAG-791	CAG-791 sp900320325
MAG	utFile.429	RUDB_C061	85.72	3.02	172	263	149	Bacteria	Firmicutes	Clostridia	Oscillospirales	Acutalibacteraceae	RUG420	RUG420 sp900542575
MAG	utFile.438	RUDB_C062	65.95	5	350	316	210	Bacteria	Bacteroidota	Bacteroidia	Bacteroidales	UBA932	RC9
MAG	utFile.444	RUDB_C063	92.67	0	3167	126	75	Bacteria	Firmicutes	Bacilli	Acholeplasmatales	Anaeroplasmataceae	UBA3206	UBA3206 sp002363705
MAG	utFile.454	RUDB_C064	61.12	1.08	434	278	186	Bacteria	Bacteroidota	Bacteroidia	Bacteroidales	Paludibacteraceae	RF16
MAG	utFile.506	RUDB_C065	82.38	2.57	172	263	149	Bacteria	Firmicutes	Clostridia	Lachnospirales	Lachnospiraceae	CAG-411
MAG	utFile.53	RUDB_C066	68.03	1.85	172	263	149	Bacteria	Firmicutes	Clostridia	Oscillospirales	CAG-272
MAG	utFile.571	RUDB_C067	97.17	2.83	131	177	106	Bacteria	Firmicutes	Bacilli	Erysipelotrichales	Erysipelatoclostridiaceae	Sharpea	Sharpea azabuensis
MAG	utFile.573	RUDB_C068	83.05	2.42	434	278	186	Bacteria	Bacteroidota	Bacteroidia	Bacteroidales	P3
MAG	utFile.577	RUDB_C069	83.81	2.37	92	487	270	Bacteria	Bacteroidota	Bacteroidia	Bacteroidales	Bacteroidaceae	Prevotella
MAG	utFile.610	RUDB_C070	74.38	1.05	172	263	149	Bacteria	Firmicutes	Clostridia	Oscillospirales	Oscillospiraceae
MAG	utFile.625	RUDB_C071	94.97	1.9	350	316	210	Bacteria	Bacteroidota	Bacteroidia	Bacteroidales	UBA932	RC9	RC9 sp900316675
MAG	utFile.655	RUDB_C072	98.16	0.92	65	476	217	Bacteria	Actinobacteriota	Actinomycetia	Actinomycetales	Bifidobacteriaceae	Bifidobacterium	Bifidobacterium merycicum
MAG	utFile.675	RUDB_C073	89.51	1.2	2921	152	93	Bacteria	Proteobacteria	Alphaproteobacteria	RF32	CAG-239	CAG-495
MAG	utFile.686	RUDB_C074	97.27	4.73	1164	272	171	Bacteria	Proteobacteria	Gammaproteobacteria	Enterobacterales	Succinivibrionaceae	Ruminobacter	Ruminobacter sp900315145
MAG	utFile.694	RUDB_C075	73.79	6.26	387	223	124	Bacteria	Firmicutes	Clostridia	Christensenellales	UBA3700	UBA3700	UBA3700 sp002372775
MAG	utFile.695	RUDB_C076	77.45	1.08	31	211	124	Bacteria	Actinobacteriota	Coriobacteriia	Coriobacteriales	Atopobiaceae	Olsenella	Olsenella umbonata
MAG	utFile.697	RUDB_C077	78.7	6.92	57	420	207	Bacteria	Firmicutes	Clostridia	Lachnospirales	Lachnospiraceae	UBA1712-A
MAG	utFile.717	RUDB_C078	72.64	3.49	55	567	296	Bacteria	Bacteroidota	Bacteroidia	Bacteroidales	Bacteroidaceae	Prevotella	Prevotella sp002391185
MAG	utFile.757	RUDB_C079	3.49	0.02	160	492	269	Bacteria	Bacteroidota	Bacteroidia	Bacteroidales	Bacteroidaceae
MAG	utFile.86	RUDB_C080	65.85	41.28	172	263	149	Bacteria	Firmicutes	Clostridia	Christensenellales	UBA3700	UBA3700
MAG	concoct.101	RUDB_C081	64.42	1.29	63	336	201	Bacteria	Proteobacteria	Alphaproteobacteria	RF32	CAG-977	UBA3864
MAG	concoct.145	RUDB_C082	62.58	5.62	2993	143	89	Bacteria	Patescibacteria	Saccharimonadia	Saccharimonadales	Saccharimonadaceae	UBA2866
MAG	concoct.191	RUDB_C083	67.55	1.44	3167	126	75	Bacteria	Firmicutes	Bacilli	Acholeplasmatales	Anaeroplasmataceae	CAG-307
MAG	concoct.23	RUDB_C084	6.56	0.34	172	263	149	Bacteria	Firmicutes	Clostridia	TANB77	CAG-508	CAG-793
MAG	concoct.231	RUDB_C085	57.46	0	2993	147	91	Bacteria	Fibrobacterota	Fibrobacteria	Fibrobacterales	Fibrobacteraceae	Fibrobacter	Fibrobacter A sp002390045
MAG	concoct.308	RUDB_C086	88.33	8.96	207	149	107	Archaea	Methanobacteriota	Methanobacteria	Methanobacteriales	Methanobacteriaceae	Methanosphaera
MAG	Maxbin.078	RUDB_C087	57.47	9.34	901	171	117	Bacteria	Patescibacteria	Saccharimonadia	Saccharimonadales	Saccharimonadaceae	UBA2834
MAG	Maxbin.138	RUDB_C088	44.98	17.23	172	263	149	Bacteria	Bacteroidota	Bacteroidia	Bacteroidales	UBA932	RC9
MAG	Maxbin.265	RUDB_C089	25.9	0	174	149	89	Bacteria	Firmicutes	Bacilli	RFN20	CAG-826	UBA733	UBA733 sp900317295
MAG	Maxbin.364	RUDB_C090	45.85	0.09	31	211	124	Bacteria	Actinobacteriota	Coriobacteriia	Coriobacteriales	Atopobiaceae	UBA7748	UBA7748 sp900314535
MAG	utFile.120	RUDB_C091	39.11	1.04	83	324	211	Bacteria	Proteobacteria	Alphaproteobacteria	Rickettsiales	UBA4311	UBA4311
MAG	utFile.175	RUDB_C092	76.38	1.78	172	263	149	Bacteria	Firmicutes	Clostridia	TANB77	CAG-508	CAG-492
MAG	utFile.176	RUDB_C093	45.96	1.24	433	274	183	Bacteria	Bacteroidota	Bacteroidia	Cytophagales
MAG	utFile.177	RUDB_C094	96.15	1.9	89	228	130	Bacteria	Firmicutes	Bacilli	Mycoplasmatales	Mycoplasmoidaceae	Malacoplasma
MAG	utFile.178	RUDB_C095	46.14	0.98	350	316	210	Bacteria	Bacteroidota	Bacteroidia	Bacteroidales	UBA932	RC9	RC9 sp900317925
MAG	utFile.229	RUDB_C096	34.15	1.64	433	274	183	Bacteria	Bacteroidota	Bacteroidia	Cytophagales
MAG	utFile.254	RUDB_C097	49.5	0.81	148	187	124	Archaea	Thermoplasmatota	Thermoplasmata	Methanomassiliicoccales	Methanomethylophilaceae	Methanomethylophilus
MAG	utFile.299	RUDB_C098	77.26	3.98	350	316	210	Bacteria	Bacteroidota	Bacteroidia	Bacteroidales	UBA932	RC9	RC9 sp900320185
MAG	utFile.330	RUDB_C099	51.07	3.74	3167	126	75	Bacteria	Firmicutes	Bacilli	Izemoplasmatales	UBA1188
MAG	utFile.350	RUDB_C100	90.99	1.43	350	316	210	Bacteria	Bacteroidota	Bacteroidia	Bacteroidales	UBA932	RC9	RC9 sp900316045
MAG	utFile.394	RUDB_C101	55.11	1.31	172	263	149	Bacteria	Firmicutes	Clostridia	TANB77	CAG-508
MAG	utFile.40	RUDB_C102	76.06	3.75	174	149	89	Bacteria	Firmicutes	Bacilli	RF39	CAG-1000	CAG-533
MAG	utFile.404	RUDB_C103	89.33	2.81	174	149	89	Bacteria	Firmicutes	Bacilli	RF39	CAG-822	CAG-822
MAG	utFile.455	RUDB_C104	86.52	1.73	174	149	89	Bacteria	Firmicutes	Bacilli	RF39	CAG-1000	UBA11963
MAG	utFile.587	RUDB_C105	57.45	0.37	70	502	225	Bacteria	Actinobacteriota	Actinomycetia	Actinomycetales	Bifidobacteriaceae	Bifidobacterium	Bifidobacterium globosum
MAG	utFile.611	RUDB_C106	90.45	0.16	174	149	89	Bacteria	Firmicutes	Bacilli	RF39	CAG-1000	UMGS1217
MAG	utFile.703	RUDB_C107	48.61	10.79	174	149	89	Bacteria	Firmicutes	Bacilli	RFN20	CAG-826
MAG	utFile.728	RUDB_C108	48.68	1.01	172	263	149	Bacteria	Firmicutes	Clostridia	TANB77	CAG-508	CAG-793
MAG	utFile.80	RUDB_C109	83.98	2.99	100	295	158	Bacteria	Firmicutes	Negativicutes	Selenomonadales	Selenomonadaceae	Schwartzia	Schwartzia succinivorans
Isolate	NC.013410.1	RUDB_C042	n/a	n/a	n/a	n/a	n/a	Bacteria	Fibrobacteres	Fibrobacteria	Fibrobacterales	Fibrobacteraceae	Fibrobacter	Fibrobacter succinogenes
Isolate	jgi.Caecom1	RUDB_C024	n/a	n/a	n/a	n/a	n/a	Fungi	Chytridiomycota	Neocallimastigomycetes	Neocallimastigales	Neocallimastigaceae	Caecomyces	Caecomyces churrovis
Isolate	jgi.Neolan1	RUDB_C025	n/a	n/a	n/a	n/a	n/a	Fungi	Chytridiomycota	Neocallimastigomycetes	Neocallimastigales	Neocallimastigaceae	Neocallimastix	Neocallimastix lanati
Isolate	jgi.PirE2	RUDB_C026	n/a	n/a	n/a	n/a	n/a	Fungi	Chytridiomycota	Neocallimastigomycetes	Neocallimastigales	Neocallimastigaceae	Piromyces	Piromyces sp. E2
Isolate	jgi.Piromy1	RUDB_C027	n/a	n/a	n/a	n/a	n/a	Fungi	Chytridiomycota	Neocallimastigomycetes	Neocallimastigales	Neocallimastigaceae	Piromyces	Piromyces sp. UH3-1
Isolate	jgi.Anasp1	RUDB_C110	n/a	n/a	n/a	n/a	n/a	Fungi	Chytridiomycota	Neocallimastigomycetes	Neocallimastigales	Neocallimastigaceae	Anaeromyces	Anaeromyces sp. S4
Isolate	jgi.Orpsp1	RUDB_C111	n/a	n/a	n/a	n/a	n/a	Fungi	Chytridiomycota	Neocallimastigomycetes	Neocallimastigales	Neocallimastigaceae	Orpinomyces	Orpinomyces sp.
Isolate	jgi.Pirfi3	RUDB_C112	n/a	n/a	n/a	n/a	n/a	Fungi	Chytridiomycota	Neocallimastigomycetes	Neocallimastigales	Neocallimastigaceae	Piromyces	Piromyces finnis
Isolate	eukMAG	RUDB_C113	n/a	n/a	n/a	n/a	n/a	Fungi	Chytridiomycota	Neocallimastigomycetes	Neocallimastigales	Neocallimastigaceae	Piromyces	eukMAG
Isolate	jgi.Neosp1	RUDB_C114	n/a	n/a	n/a	n/a	n/a	Fungi	Chytridiomycota	Neocallimastigomycetes	Neocallimastigales	Neocallimastigaceae	Neocallimastix	Neocallimastix californiae
Isolate	Ento	Ento	n/a	n/a	n/a	n/a	n/a	Protozoa	Ciliophora	Litostomatea	Entodiniomorphida	Ophryoscolecidae	Entodinium	Entodinium caudatum

### Sheet: All genomes GOAT
Genome type	MAG from binner/ isolate genome	MAG name in db	Completeness	Contamination	# genomes	# markers	# marker sets	Domain	Phyla	Class	Order	Family	Genus	Species
MAG	concoct.101	RUDB_G001	81.58	1.41	160	492	269	Bacteria	Bacteroidota	Bacteroidia	Bacteroidales	Bacteroidaceae	UBA4293	UBA4293 sp002395835
MAG	concoct.107	RUDB_G002	89.35	3.86	213	406	265	Bacteria	Bacteroidota	Bacteroidia	Bacteroidales	Muribaculaceae	C941
MAG	concoct.128	RUDB_G003	57.8	3.14	131	176	105	Bacteria	Firmicutes	Bacilli	Erysipelotrichales	Erysipelotrichaceae	UBA636	UBA636 sp900321955
MAG	concoct.138	RUDB_G004	92.52	4.49	2248	125	78	Bacteria	Eremiobacterota	UBP9
MAG	concoct.152	RUDB_G005	76.25	26.02	172	263	149	Bacteria	Firmicutes	Clostridia	Oscillospirales	Acutalibacteraceae	Ruminococcus
MAG	concoct.156	RUDB_G006	75.37	3.69	172	263	149	Bacteria	Firmicutes	Clostridia	Oscillospirales	Acutalibacteraceae	RUG420
MAG	concoct.170	RUDB_G007	77.28	22.9	57	420	207	Bacteria	Firmicutes	Clostridia	Lachnospirales	Lachnospiraceae	UBA3766
MAG	concoct.174	RUDB_G008	61.95	32.77	207	149	107	Archaea	Thermoplasmatota	Thermoplasmata	Methanomassiliicoccales	Methanomethylophilaceae	Methanomethylophilus
MAG	concoct.216	RUDB_G009	91.38	2.39	1164	275	174	Bacteria	Proteobacteria	Gammaproteobacteria	Enterobacterales	Succinivibrionaceae	UBA2804	UBA2804 sp900319705
MAG	concoct.223	RUDB_G010	83.22	0.34	172	263	149	Bacteria	Firmicutes	Clostridia	Oscillospirales	Acutalibacteraceae	UBA737	UBA737 sp002371985
MAG	concoct.239	RUDB_G011	77.17	3.38	88	230	148	Bacteria	Verrucomicrobiota	Lentisphaeria	Victivallales	UBA1829
MAG	concoct.252	RUDB_G012	97.08	1.17	1164	270	171	Bacteria	Proteobacteria	Gammaproteobacteria	Enterobacterales	Succinivibrionaceae	Succinimonas	Succinimonas sp002372325
MAG	concoct.257	RUDB_G013	70.81	1.34	100	295	158	Bacteria	Firmicutes	Negativicutes	Selenomonadales	Selenomonadaceae	UBA7018
MAG	concoct.259	RUDB_G014	78.56	53.44	434	278	186	Bacteria	Bacteroidota	Bacteroidia	Bacteroidales	F082	F082
MAG	concoct.33	RUDB_G015	88.13	28.84	57	420	207	Bacteria	Firmicutes	Clostridia	Lachnospirales	Lachnospiraceae	UBA1258
MAG	concoct.46	RUDB_G016	93.22	9.24	5443	105	59	Bacteria	Synergistota	Synergistia	Synergistales	Aminobacteriaceae	Fretibacterium
MAG	concoct.82	RUDB_G017	74.26	0.97	172	263	149	Bacteria	Firmicutes	Clostridia	Oscillospirales	Acutalibacteraceae	RUG592
MAG	concoct.95	RUDB_G018	97.99	0.13	172	263	149	Bacteria	Firmicutes	Clostridia	Lachnospirales	Lachnospiraceae
MAG	Maxbin.003	RUDB_G022	83.56	2.64	92	487	270	Bacteria	Bacteroidota	Bacteroidia	Bacteroidales	Bacteroidaceae	Prevotella
MAG	Maxbin.004	RUDB_G023	100	3.39	5443	105	59	Bacteria	Synergistota	Synergistia	Synergistales	Aminobacteriaceae
MAG	Maxbin.006	RUDB_G024	93.28	7.01	174	149	89	Bacteria	Firmicutes	Bacilli	RFN20	CAG-826
MAG	Maxbin.008	RUDB_G025	39.83	0.32	100	295	158	Bacteria	Firmicutes	Negativicutes	Selenomonadales	Selenomonadaceae	UBA7018
MAG	Maxbin.009	RUDB_G026	95.19	4.32	100	295	158	Bacteria	Firmicutes	Negativicutes	Selenomonadales	Selenomonadaceae	UBA7018
MAG	Maxbin.016	RUDB_G027	60.4	1.41	92	487	270	Bacteria	Bacteroidota	Bacteroidia	Bacteroidales	Bacteroidaceae	Prevotella	Prevotella sp002353585
MAG	Maxbin.017	RUDB_G028	52.21	2.91	100	295	158	Bacteria	Firmicutes	Negativicutes	Selenomonadales	Selenomonadaceae	UBA7018
MAG	Maxbin.030	RUDB_G029	97.47	88.79	434	278	186	Bacteria	Bacteroidota	Bacteroidia	Bacteroidales	P3	UBA1711	UBA1711 sp900318175
MAG	Maxbin.034	RUDB_G030	87.38	8.72	100	295	158	Bacteria	Firmicutes	Negativicutes	Selenomonadales	Selenomonadaceae	UBA7018
MAG	Maxbin.040	RUDB_G031	96.38	11.54	92	487	270	Bacteria	Bacteroidota	Bacteroidia	Bacteroidales	Bacteroidaceae	Prevotella	Prevotella sp002394385
MAG	Maxbin.042	RUDB_G032	89.57	56.55	92	487	270	Bacteria	Bacteroidota	Bacteroidia	Bacteroidales	Bacteroidaceae	Prevotella
MAG	Maxbin.047	RUDB_G033	75.83	13	55	567	296	Bacteria	Bacteroidota	Bacteroidia	Bacteroidales	Bacteroidaceae	Prevotella
MAG	Maxbin.048	RUDB_G034	80.04	12.18	160	492	269	Bacteria	Bacteroidota	Bacteroidia	Bacteroidales	Bacteroidaceae	Prevotella	Prevotella sp900318625
MAG	Maxbin.049	RUDB_G035	74.65	4.67	92	487	270	Bacteria	Bacteroidota	Bacteroidia	Bacteroidales	Bacteroidaceae	Prevotella	Prevotella sp900318815
MAG	Maxbin.064	RUDB_G036	86.82	6.65	100	295	158	Bacteria	Firmicutes	Negativicutes	Selenomonadales	Selenomonadaceae	RUG643
MAG	Maxbin.082	RUDB_G037	92.9	1.5	100	295	158	Bacteria	Firmicutes	Negativicutes	Selenomonadales	Selenomonadaceae	UBA7018
MAG	Maxbin.113	RUDB_G038	91.67	52.42	92	487	270	Bacteria	Bacteroidota	Bacteroidia	Bacteroidales	Bacteroidaceae	Prevotella
MAG	Maxbin.121	RUDB_G039	79.94	4.85	100	295	158	Bacteria	Firmicutes	Negativicutes	Selenomonadales	Selenomonadaceae	UBA7018
MAG	Maxbin.125	RUDB_G040	83.93	14.08	174	149	89	Bacteria	Firmicutes	Bacilli	RFN20	CAG-826	UBA3207
MAG	Maxbin.139	RUDB_G041	98.31	2.22	100	295	158	Bacteria	Firmicutes	Negativicutes	Selenomonadales	Selenomonadaceae	UBA9786
MAG	Maxbin.142	RUDB_G042	60.68	20.13	100	295	158	Bacteria	Firmicutes	Negativicutes	Selenomonadales	Selenomonadaceae	Schwartzia
MAG	Maxbin.153	RUDB_G043	51.13	12.33	100	295	158	Bacteria	Firmicutes	Negativicutes	Selenomonadales	Selenomonadaceae	UBA7018
MAG	Maxbin.158	RUDB_G044	66.98	1.05	33	249	143	Bacteria	Spirochaetota	Spirochaetia	Treponematales	Treponemataceae	Treponema	Treponema D sp002391235
MAG	Maxbin.163	RUDB_G045	55.93	5.28	33	543	238	Bacteria	Firmicutes	Clostridia	Lachnospirales	Lachnospiraceae	Butyrivibrio	Butyrivibrio fibrisolvens C
MAG	Maxbin.173	RUDB_G046	85.71	78.08	160	492	269	Bacteria	Bacteroidota	Bacteroidia	Bacteroidales	Bacteroidaceae
MAG	Maxbin.185	RUDB_G047	83.28	11.31	92	487	270	Bacteria	Bacteroidota	Bacteroidia	Bacteroidales	Bacteroidaceae	Prevotella
MAG	Maxbin.192	RUDB_G048	93.15	0.68	160	492	269	Bacteria	Bacteroidota	Bacteroidia	Bacteroidales	Bacteroidaceae	UBA4372	UBA4372 sp002373535
MAG	Maxbin.197	RUDB_G049	89.63	19.94	92	487	270	Bacteria	Bacteroidota	Bacteroidia	Bacteroidales	Bacteroidaceae	Prevotella	Prevotella sp900315455
MAG	Maxbin.198	RUDB_G050	72.58	3.66	174	149	89	Bacteria	Firmicutes	Bacilli	RFN20	CAG-826	UBA733
MAG	Maxbin.200	RUDB_G051	87.88	7.06	174	149	89	Bacteria	Firmicutes	Bacilli	RFN20	CAG-826	UBA2450	UBA2450 sp002342545
MAG	Maxbin.203	RUDB_G052	94.34	7.53	213	406	265	Bacteria	Bacteroidota	Bacteroidia	Bacteroidales	Muribaculaceae	C941
MAG	Maxbin.213	RUDB_G053	74.96	4.4	350	316	210	Bacteria	Bacteroidota	Bacteroidia	Bacteroidales	UBA932	RC9
MAG	Maxbin.222	RUDB_G054	92.97	3.84	100	295	158	Bacteria	Firmicutes	Negativicutes	Selenomonadales	Selenomonadaceae	UBA7018
MAG	Maxbin.223	RUDB_G055	93.5	5.9	92	487	270	Bacteria	Bacteroidota	Bacteroidia	Bacteroidales	Bacteroidaceae	Prevotella
MAG	Maxbin.226	RUDB_G056	89.23	7.17	92	487	270	Bacteria	Bacteroidota	Bacteroidia	Bacteroidales	Bacteroidaceae	Prevotella
MAG	Maxbin.252	RUDB_G057	49.86	11.79	172	263	149	Bacteria	Firmicutes	Clostridia	Lachnospirales	Lachnospiraceae	Eubacterium
MAG	Maxbin.266	RUDB_G058	99.6	11.7	57	420	207	Bacteria	Firmicutes	Clostridia	Lachnospirales	Lachnospiraceae	Agathobacter	Agathobacter ruminis
MAG	Maxbin.271	RUDB_G059	91.98	4.49	172	263	149	Bacteria	Firmicutes	Clostridia	Oscillospirales	Oscillospiraceae	CAG-110
MAG	Maxbin.273	RUDB_G060	92.73	12.95	160	492	269	Bacteria	Bacteroidota	Bacteroidia	Bacteroidales	Bacteroidaceae	UBA4372
MAG	Maxbin.304	RUDB_G061	87.96	1.64	172	263	149	Bacteria	Firmicutes	Clostridia	Oscillospirales	Acutalibacteraceae	Ruminococcus	Ruminococcus E sp900316555
MAG	Maxbin.314	RUDB_G062	97.87	1.8	1164	271	170	Bacteria	Proteobacteria	Gammaproteobacteria	Enterobacterales	Succinivibrionaceae	Succinivibrio	Succinivibrio sp000431835
MAG	Maxbin.324	RUDB_G063	96.96	0	172	263	149	Bacteria	Firmicutes	Clostridia	Oscillospirales	Acutalibacteraceae	RUG762
MAG	utFile.10	RUDB_G065	91.38	1.07	90	354	174	Bacteria	Firmicutes	Clostridia	Lachnospirales	Lachnospiraceae	XBB1006
MAG	utFile.105	RUDB_G066	89.74	2.14	901	171	117	Bacteria	Cyanobacteria	Vampirovibrionia	Gastranaerophilales	Gastranaerophilaceae	Zag111
MAG	utFile.109	RUDB_G067	82.73	5.31	57	420	207	Bacteria	Firmicutes	Clostridia	Lachnospirales	Lachnospiraceae	NK4A144
MAG	utFile.112	RUDB_G068	95.24	2.55	100	295	158	Bacteria	Firmicutes	Negativicutes	Selenomonadales	Selenomonadaceae	UBA7018
MAG	utFile.117	RUDB_G069	92.33	2.2	213	406	265	Bacteria	Bacteroidota	Bacteroidia	Bacteroidales	Muribaculaceae	C941	C941 sp900318865
MAG	utFile.134	RUDB_G070	83.74	1.69	174	149	89	Bacteria	Firmicutes	Bacilli	RFN20	CAG-826	UBA733	UBA733 sp900316365
MAG	utFile.143	RUDB_G071	89.29	4.49	174	149	89	Bacteria	Firmicutes	Bacilli	RFN20	CAG-288	UBA7642
MAG	utFile.155	RUDB_G072	46.27	0.67	172	263	149	Bacteria	Firmicutes	Clostridia	Oscillospirales	Oscillospiraceae	Oscillibacter
MAG	utFile.166	RUDB_G073	77	1.34	172	263	149	Bacteria	Firmicutes	Clostridia	Oscillospirales	Oscillospiraceae	CAG-103
MAG	utFile.171	RUDB_G074	92.84	4.1	57	420	207	Bacteria	Firmicutes	Clostridia	Lachnospirales	Lachnospiraceae	UBA1712-A
MAG	utFile.199	RUDB_G075	91.89	2.01	172	263	149	Bacteria	Firmicutes	Clostridia	Oscillospirales	Acutalibacteraceae	Ruminococcus
MAG	utFile.211	RUDB_G076	80	4.38	100	295	158	Bacteria	Firmicutes	Negativicutes	Selenomonadales	Selenomonadaceae	UBA7018
MAG	utFile.213	RUDB_G077	86.69	2.52	100	295	158	Bacteria	Firmicutes	Negativicutes	Selenomonadales	Selenomonadaceae	UBA7018
MAG	utFile.222	RUDB_G078	88.74	1.24	172	263	149	Bacteria	Firmicutes	Clostridia	Oscillospirales	Oscillospiraceae	Oscillibacter
MAG	utFile.224	RUDB_G079	91.83	2	148	188	125	Archaea	Methanobacteriota	Methanobacteria	Methanobacteriales	Methanobacteriaceae	Methanobrevibacter	Methanobrevibacter A sp900319535
MAG	utFile.226	RUDB_G080	97.99	1.68	172	263	149	Bacteria	Firmicutes	Clostridia	Oscillospirales	Oscillospiraceae	NK3B98	NK3B98 sp900314485
MAG	utFile.246	RUDB_G081	46.71	1.9	155	278	158	Bacteria	Firmicutes	Clostridia	Lachnospirales	Lachnospiraceae	UBA1066
MAG	utFile.255	RUDB_G082	88.46	0.06	100	295	158	Bacteria	Firmicutes	Negativicutes	Selenomonadales	Selenomonadaceae	UBA7018
MAG	utFile.276	RUDB_G083	87.73	2.57	100	295	158	Bacteria	Firmicutes	Negativicutes	Selenomonadales	Selenomonadaceae	UBA7018
MAG	utFile.278	RUDB_G084	86.89	0.05	174	149	89	Bacteria	Firmicutes	Bacilli	RFN20	CAG-288	UBA7642	UBA7642 sp900313465
MAG	utFile.284	RUDB_G085	66.55	1.21	213	406	265	Bacteria	Bacteroidota	Bacteroidia	Bacteroidales	UBA3663	UBA3663	UBA3663 sp900319235
MAG	utFile.293	RUDB_G086	77.47	0.71	100	295	158	Bacteria	Firmicutes	Negativicutes	Selenomonadales	Selenomonadaceae	UBA7018
MAG	utFile.336	RUDB_G087	91.17	0.85	901	171	117	Bacteria	Cyanobacteria	Vampirovibrionia	Gastranaerophilales	Gastranaerophilaceae
MAG	utFile.374	RUDB_G088	72.35	1.18	100	295	158	Bacteria	Firmicutes	Negativicutes	Selenomonadales	Selenomonadaceae	UBA7018
MAG	utFile.388	RUDB_G089	90.81	1.71	2921	152	93	Bacteria	Proteobacteria	Alphaproteobacteria	RF32	CAG-239	RUG410	RUG410 sp900313185
MAG	utFile.395	RUDB_G090	80.68	8.25	155	278	158	Bacteria	Firmicutes	Clostridia	Lachnospirales	Lachnospiraceae	UBA3633
MAG	utFile.400	RUDB_G091	90.35	6.33	155	278	158	Bacteria	Firmicutes	Clostridia	Lachnospirales	Lachnospiraceae
MAG	utFile.401	RUDB_G092	70.14	5.42	160	492	269	Bacteria	Bacteroidota	Bacteroidia	Bacteroidales	Bacteroidaceae	UBA4372
MAG	utFile.407	RUDB_G093	85.56	2.67	3167	126	75	Bacteria	Firmicutes	Bacilli	Acholeplasmatales	Anaeroplasmataceae
MAG	utFile.409	RUDB_G094	66.34	0.51	213	406	265	Bacteria	Bacteroidota	Bacteroidia	Bacteroidales	Muribaculaceae	C941
MAG	utFile.420	RUDB_G095	70.16	2.48	350	316	210	Bacteria	Bacteroidota	Bacteroidia	Bacteroidales	UBA932	RC9	RC9 sp900317925
MAG	utFile.450	RUDB_G096	86.89	2.66	901	171	117	Bacteria	Cyanobacteria	Vampirovibrionia	Gastranaerophilales	Gastranaerophilaceae
MAG	utFile.455	RUDB_G097	88.07	2.27	2993	142	88	Bacteria	Spirochaetota	Spirochaetia	Sphaerochaetales	Sphaerochaetaceae	UBA1265
MAG	utFile.486	RUDB_G098	82.81	2.05	901	171	117	Bacteria	Cyanobacteria	Vampirovibrionia	Gastranaerophilales	Gastranaerophilaceae	CAG-196
MAG	utFile.497	RUDB_G099	61.47	1.08	92	487	270	Bacteria	Bacteroidota	Bacteroidia	Bacteroidales	Bacteroidaceae	Prevotella
MAG	utFile.50	RUDB_G100	80.61	2.06	434	278	186	Bacteria	Bacteroidota	Bacteroidia	Bacteroidales	Paludibacteraceae	RF16	RF16 sp900317745
MAG	utFile.52	RUDB_G101	62.43	2.34	207	149	107	Archaea	Methanobacteriota	Methanobacteria	Methanobacteriales	Methanobacteriaceae	Methanobrevibacter
MAG	utFile.528	RUDB_G102	51.59	3.39	5443	105	59	Bacteria	Synergistota	Synergistia	Synergistales	Aminobacteriaceae
MAG	utFile.531	RUDB_G103	48.77	3.39	5443	105	59	Bacteria	Synergistota	Synergistia	Synergistales	Aminobacteriaceae
MAG	utFile.539	RUDB_G104	98.23	1.47	65	476	217	Bacteria	Actinobacteriota	Actinomycetia	Actinomycetales	Bifidobacteriaceae	Bifidobacterium	Bifidobacterium merycicum
MAG	utFile.57	RUDB_G105	92.59	3.86	100	295	158	Bacteria	Firmicutes	Negativicutes	Selenomonadales	Selenomonadaceae	UBA7018
MAG	utFile.59	RUDB_G106	92.47	1.08	434	278	186	Bacteria	Bacteroidota	Bacteroidia	Bacteroidales	Paludibacteraceae	RUG163	RUG163 sp900316995
MAG	utFile.595	RUDB_G107	86.42	1.72	88	230	148	Bacteria	Verrucomicrobiota	Kiritimatiellae	RFP12	UBA1067	UBA1067
MAG	utFile.599	RUDB_G108	83.2	1.79	100	295	158	Bacteria	Firmicutes	Negativicutes	Selenomonadales	Selenomonadaceae	UBA7018
MAG	utFile.89	RUDB_G109	67.97	0.65	95	228	153	Archaea	Halobacteriota	Methanosarcinia	Methanosarcinales	Methanosarcinaceae	Methanimicrococcus
MAG	concoct.136	RUDB_G110	65.95	1.71	901	171	117	Bacteria	Patescibacteria	Saccharimonadia	Saccharimonadales	Saccharimonadaceae	UBA2834	UBA2834 sp002351365
MAG	concoct.140	RUDB_G111	50.37	4.37	174	149	89	Bacteria	Firmicutes	Bacilli	RFN20	CAG-826	UBA4951
MAG	concoct.209	RUDB_G112	48.06	0.77	304	250	143	Bacteria	Firmicutes	Clostridia	Christensenellales	Borkfalkiaceae	UBA1259
MAG	concoct.35	RUDB_G113	76.72	12.19	88	230	148	Bacteria	Verrucomicrobiota	Verrucomicrobiae	Opitutales	UBA9783	UBA3869	UBA3869 sp002392285
MAG	concoct.7	RUDB_G114	81.07	2.84	1164	271	170	Bacteria	Proteobacteria	Gammaproteobacteria	Enterobacterales	Succinivibrionaceae	Succinivibrio	Succinivibrio sp900317105
MAG	Maxbin.010	RUDB_G115	66.65	3.56	174	149	89	Bacteria	Firmicutes	Bacilli	RFN20	CAG-826	UBA2450
MAG	Maxbin.044	RUDB_G116	67.05	2.12	2921	152	93	Bacteria	Proteobacteria	Alphaproteobacteria	RF32	CAG-239	51-20
MAG	Maxbin.096	RUDB_G117	95.51	16.66	174	149	89	Bacteria	Firmicutes	Bacilli	RFN20	CAG-826
MAG	Maxbin.191	RUDB_G118	92.4	0.86	148	188	125	Archaea	Methanobacteriota	Methanobacteria	Methanobacteriales	Methanobacteriaceae	Methanobrevibacter	Methanobrevibacter B sp900314605
MAG	Maxbin.309	RUDB_G119	23.23	2.43	172	263	149	Bacteria	Firmicutes	Clostridia	Oscillospirales	Oscillospiraceae	UBA1777
MAG	Maxbin.311	RUDB_G120	88.81	0.51	213	406	265	Bacteria	Bacteroidota	Bacteroidia	Bacteroidales	Muribaculaceae	C941
MAG	Maxbin.322	RUDB_G121	89.33	6.52	174	149	89	Bacteria	Firmicutes	Bacilli	RF39	CAG-302
MAG	Maxbin.323	RUDB_G122	89.78	2.07	2921	152	93	Bacteria	Proteobacteria	Alphaproteobacteria	RF32	CAG-239	RUG410
MAG	utFile.100	RUDB_G123	73.6	0.56	174	149	89	Bacteria	Firmicutes	Bacilli	RF39	CAG-1000	RUG727
MAG	utFile.106	RUDB_G124	34.76	0.27	172	263	149	Bacteria	Firmicutes	Clostridia	Christensenellales	UBA4651	UBA7584
MAG	utFile.111	RUDB_G125	76.36	1.28	901	171	117	Bacteria	Cyanobacteria	Vampirovibrionia	Gastranaerophilales	Gastranaerophilaceae	UBA2813
MAG	utFile.129	RUDB_G126	39.9	1.68	172	263	149	Bacteria	Firmicutes	Clostridia	Lachnospirales	UBA5962
MAG	utFile.15	RUDB_G127	74.06	0.4	387	223	124	Bacteria	Firmicutes	Clostridia	Christensenellales	UMGS1908
MAG	utFile.162	RUDB_G128	91.57	1.12	174	149	89	Bacteria	Firmicutes	Bacilli	RF39	CAG-1000	RUG727
MAG	utFile.242	RUDB_G129	62.31	3.23	148	187	124	Archaea	Thermoplasmatota	Thermoplasmata	Methanomassiliicoccales	Methanomethylophilaceae	Methanomethylophilus
MAG	utFile.244	RUDB_G130	70.73	0	88	230	148	Bacteria	Verrucomicrobiota	Kiritimatiellae	RFP12	UBA1067	UBA1067
MAG	utFile.260	RUDB_G131	58.14	1.35	88	230	148	Bacteria	Verrucomicrobiota	Kiritimatiellae	RFP12	UBA3636	UBA3636
MAG	utFile.315	RUDB_G132	80.39	0.99	434	278	186	Bacteria	Bacteroidota	Bacteroidia	Bacteroidales	WCHB1-69	F23-D06
MAG	utFile.324	RUDB_G133	82.27	0.87	148	187	124	Archaea	Thermoplasmatota	Thermoplasmata	Methanomassiliicoccales	Methanomethylophilaceae	Methanomethylophilus
MAG	utFile.381	RUDB_G134	87.62	1.61	434	278	186	Bacteria	Bacteroidota	Bacteroidia	Bacteroidales	P3	UBA1711
MAG	utFile.41	RUDB_G135	81.78	5.25	174	149	89	Bacteria	Firmicutes	Bacilli	RF39	CAG-1000
MAG	utFile.449	RUDB_G136	90.17	0.32	155	278	158	Bacteria	Firmicutes	Clostridia	Lachnospirales	Lachnospiraceae	UBA3305
MAG	utFile.457	RUDB_G137	70.97	1.21	148	187	124	Archaea	Thermoplasmatota	Thermoplasmata	Methanomassiliicoccales	Methanomethylophilaceae	ISO4-G1
MAG	utFile.482	RUDB_G138	57.47	1.31	88	230	148	Bacteria	Verrucomicrobiota	Kiritimatiellae	RFP12	UBA3636	UBA3636	UBA3636 sp002448475
MAG	utFile.518	RUDB_G139	77.24	2.56	901	171	117	Bacteria	Cyanobacteria	Vampirovibrionia	Gastranaerophilales	Gastranaerophilaceae	UBA2813
MAG	utFile.549	RUDB_G140	55.49	0	64	334	167	Bacteria	Firmicutes	Negativicutes	Acidaminococcales	Acidaminococcaceae	Succiniclasticum	Succiniclasticum sp900315925
MAG	utFile.570	RUDB_G141	63.66	1.69	88	230	148	Bacteria	Verrucomicrobiota	Kiritimatiellae	RFP12	UBA1067	UBA1067
MAG	utFile.73	RUDB_G142	76.56	1.71	901	171	117	Bacteria	Cyanobacteria	Vampirovibrionia	Gastranaerophilales	Gastranaerophilaceae	UBA2813
MAG	utFile.85	RUDB_G143	73.38	8.89	172	263	149	Bacteria	Firmicutes	Clostridia	TANB77	CAG-508	CAG-269
MAG	utFile.92	RUDB_G144	54.67	0.81	88	230	148	Bacteria	Verrucomicrobiota	Verrucomicrobiae	Opitutales	UBA9783	UBA3222
Isolate	NC.013410.1	RUDB_G064	n/a	n/a	n/a	n/a	n/a	Bacteria	Fibrobacteres	Fibrobacteria	Fibrobacterales	Fibrobacteraceae	Fibrobacter	Fibrobacter succinogenes
Isolate	jgi.Anasp1	RUDB_G019	n/a	n/a	n/a	n/a	n/a	Fungi	Chytridiomycota	Neocallimastigomycetes	Neocallimastigales	Neocallimastigaceae	Anaeromyces	Anaeromyces sp. S4
Isolate	jgi.Caecom1	RUDB_G020	n/a	n/a	n/a	n/a	n/a	Fungi	Chytridiomycota	Neocallimastigomycetes	Neocallimastigales	Neocallimastigaceae	Caecomyces	Caecomyces churrovis
Isolate	jgi.Neolan1	RUDB_G021	n/a	n/a	n/a	n/a	n/a	Fungi	Chytridiomycota	Neocallimastigomycetes	Neocallimastigales	Neocallimastigaceae	Neocallimastix	Neocallimastix lanati
Isolate	jgi.Piromy1	RUDB_G145	n/a	n/a	n/a	n/a	n/a	Fungi	Chytridiomycota	Neocallimastigomycetes	Neocallimastigales	Neocallimastigaceae	Piromyces	Piromyces sp. UH3-1
Isolate	Ento	Ento	n/a	n/a	n/a	n/a	n/a	Protozoa	Ciliophora	Litostomatea	Entodiniomorphida	Ophryoscolecidae	Entodinium	Entodinium caudatum
