## Supplementary Table S4 for "Metabolic influence of core ciliates within the rumen microbiome"

### Sheet: Scans and ID rates RUDB_C
Sample no.	Animal identification			Scans	PSM	ID Rate	% ID rate
1	2011612 P1	Cow 1	HPO	13962	8045	0.576	57.6
2	2011612 P2	Cow 1	MAP	5159	2247	0.436	43.6
3	2011612 P3	Cow 1	CTL	19942	12837	0.644	64.4
4	2011612 P4	Cow 1	COS	14435	5378	0.373	37.3
5	2012046 P1	Cow 2	MAP	15656	8383	0.535	53.5
6	2012046 P2	Cow 2	COS	17450	7883	0.452	45.2
7	2012046 P3	Cow 2	HPO	18614	11116	0.597	59.7
8	2012046 P4	Cow 2	CTL	16655	9328	0.56	56
9	2012175 P1	Cow 3	CTL	11565	6933	0.599	59.9
10	2012175 P2	Cow 3	HPO	19796	9799	0.495	49.5
11	2012175 P3	Cow 3	COS	20002	9055	0.453	45.3
12	2012175 P4	Cow 3	MAP	16769	10260	0.612	61.2
13	2012179 P1	Cow 4	COS	23434	10151	0.433	43.3
14	2012179 P2	Cow 4	CTL	5790	2638	0.456	45.6
15	2012179 P3	Cow 4	MAP	22218	13054	0.588	58.8
16	2012179 P4	Cow 4	HPO	18677	10737	0.575	57.5

### Sheet: Scans and ID rates RUDB_G
Sample no.	Animal identification			Scans	PSM	ID Rate	% ID rate
17	13035 P1	Goat 1	MAP	25419	14119	0.555	55.5
18	13035 P2	Goat 1	COS	21126	11622	0.55	55
19	13035 P3	Goat 1	HPO	20749	11818	0.57	57
20	13035 P4	Goat 1	CTL	21354	12978	0.608	60.8
21	14100 P1	Goat 2	CTL	16998	9664	0.569	56.9
22	14100 P2	Goat 2	HPO	7528	3381	0.449	44.9
23	14100 P3	Goat 2	COS	19576	9789	0.5	50
24	14100 P4	Goat 2	MAP	19056	10639	0.558	55.8
25	14188 P1	Goat 3	HPO	20527	12666	0.617	61.7
26	14188 P2	Goat 3	MAP	22199	12737	0.574	57.4
27	14188 P3	Goat 3	CTL	22324	13468	0.603	60.3
28	14188 P4	Goat 3	COS	18411	9673	0.525	52.5
29	14201 P1	Goat 4	COS	16196	7781	0.48	48
30	14201 P2	Goat 4	CTL	16444	9036	0.55	55
31	14201 P3	Goat 4	MAP	22223	13437	0.605	60.5
32	14201 P4	Goat 4	HPO	16643	9631	0.579	57.9

### Sheet: Scans + ID rates avg. + st.dev
	CATTLE
		Average number of scans	St.dev. number of scans	Average ID rate	St.dev. ID rate
	COS	18830.2	3820.59	0.42775	0.037642
	CTL	13488	6181.72	0.56475	0.0802138
	HPO	17762.2	2591.03	0.56075	0.0449917
	MAP	14950.5	7129.63	0.54275	0.0780998
	GOAT
		Average number of scans	St.dev. number of scans	Average ID rate	St.dev. ID rate
	COS	18827.2	2076.99	0.51375	0.0303795
	CTL	19280	2989.86	0.5825	0.0277429
	HPO	16361.8	6183.62	0.55375	0.0727433
	MAP	22224.2	2597.75	0.573	0.0229056
