## Supplementary Table S5 for "Metabolic influence of core ciliates within the rumen microbiome"

### Sheet: Avg + stdev Unique proteins
Cattle
Total amount of unique identified protein groups		3657
Average no. of unique identified protein groups for cows fed CTL		1753.75
Standard deviation		656.455
Average no. of unique identified protein groups for cows fed COS		1743.25
Standard deviation		301.374
Goat
Total amount of unique identified protein groups		3818
Average no. of unique identified protein groups for cows fed CTL		2387.25
Standard deviation		444.963
Average no. of unique identified protein groups for cows fed COS		1590
Standard deviation		345.554

### Sheet: No of unique proteins pr sample
	Sample name/ Animal ID	No. of unique protein groups identified in sample
	Cow_1_P3_CTL	2147
	Cow_2_P4_CTL	2188
	Cow_3_P1_CTL	1891
	Cow_4_P2_CTL	789
	Cow_1_P4_COS	1574
	Cow_2_P2_COS	1445
	Cow_3_P3_COS	1826
	Cow_4_P1_COS	2128
	Goat_1_P4_CTL	2729
	Goat_2_P1_CTL	2097
	Goat_3_P3_CTL	2804
	Goat_4_P2_CTL	1919
	Goat_1_P2_COS	2005
	Goat_2_P3_COS	1736
	Goat_3_P4_COS	1249
	Goat_4_P1_COS	1370

### Sheet: No. of genomes detected RUDB_C
GTDB taxonomy (for MAGs)	DB genome name	Sum LFQ intesity - Cattle COS	Sum LFQ intesity - Cattle CTL
	Dasytricha.ruminantium	5405569450	31563025670
	Diplodinium.dentatum	16500070611	65497648419
	Diplodinium.flabellum	1342246555	7595796147
	Enoploplastron.triloricatum	5193118969	21630584671
	Entodinium caudatum	35798231118	45395831922
	Entodinium.bursa	26774986037	73183271440
	Entodinium.longinucleatum	3436918302	4716737208
	Epidinium.cattanei	19872318087	112277489585
	Epidinium.caudatum	16628490973	55526416014
	Eremoplastron.rostratum	3576018357	11840857596
	Isotricha.intestinalis	5480320299	17838553474
	Isotricha.prostoma	17442527056	59412199622
	`Isotricha.sp.YL-2021a`	7368334245	20348005362
	`Isotricha.sp.YL-2021b`	725069827	664714436
	Metadinium.minomm	1341757361	9981750042
	Ophryoscolex.caudatus	2081450218	8596886456
	Ostracodinium.dentatum	2881832292	16013645125
	Ostracodinium.gracile	2965264096	14121642532
	Polyplastron.multivesiculatum	5434141139	19528776529
d__Bacteria;p__Actinobacteriota;c__Coriobacteriia;o__Coriobacteriales;f__Atopobiaceae;g__UBA7741;s__UBA7741 sp900314495	RUDB_C001	309438420	120211777
d__Bacteria;p__Proteobacteria;c__Gammaproteobacteria;o__Enterobacterales;f__Succinivibrionaceae;g__UBA2810;s__UBA2810 sp002351705	RUDB_C002	20550474796	620887796
d__Bacteria;p__Eremiobacterota;c__UBP9;o__;f__;g__;s__	RUDB_C003	127911658	128797780
d__Bacteria;p__Bacteroidota;c__Bacteroidia;o__Bacteroidales;f__P3;g__UBA1711;s__UBA1711 sp900317285	RUDB_C004	3890817316	658456856
d__Bacteria;p__Firmicutes_A;c__Clostridia;o__Saccharofermentanales;f__Saccharofermentanaceae;g__Saccharofermentans;s__	RUDB_C005	171513967	56543643
d__Bacteria;p__Bacteroidota;c__Bacteroidia;o__Bacteroidales;f__Bacteroidaceae;g__UBA3839;s__	RUDB_C006	859064820	172431459
d__Bacteria;p__Firmicutes_A;c__Clostridia;o__Lachnospirales;f__Lachnospiraceae;g__UBA1066;s__UBA1066 sp900320615	RUDB_C008	862121372	430630338
d__Bacteria;p__Bacteroidota;c__Bacteroidia;o__Bacteroidales;f__Bacteroidaceae;g__UBA3839;s__	RUDB_C009	8930432793	2558458823
d__Bacteria;p__Bacteroidota;c__Bacteroidia;o__Bacteroidales;f__Bacteroidaceae;g__UBA1786;s__	RUDB_C010	1719521423	877256675
d__Bacteria;p__Firmicutes_C;c__Negativicutes;o__Acidaminococcales;f__Acidaminococcaceae;g__Succiniclasticum;s__Succiniclasticum sp900315805	RUDB_C011	559370741	128436949
d__Bacteria;p__Firmicutes_A;c__Clostridia;o__Lachnospirales;f__Lachnospiraceae;g__Acetatifactor;s__	RUDB_C012	475510078	540570582
d__Bacteria;p__Bacteroidota;c__Bacteroidia;o__Bacteroidales;f__Bacteroidaceae;g__Alloprevotella;s__	RUDB_C013	6780816371	3455664020
d__Bacteria;p__Firmicutes_A;c__Clostridia;o__Oscillospirales;f__Ruminococcaceae;g__HUN007;s__	RUDB_C014	135613752	163743700
d__Bacteria;p__Bacteroidota;c__Bacteroidia;o__Bacteroidales;f__Bacteroidaceae;g__UBA4293;s__UBA4293 sp900316585	RUDB_C015	2790665058	1496890026
d__Bacteria;p__Actinobacteriota;c__Coriobacteriia;o__Coriobacteriales;f__Atopobiaceae;g__RUG440;s__	RUDB_C016	19192401	0
d__Bacteria;p__Bacteroidota;c__Bacteroidia;o__Bacteroidales;f__Bacteroidaceae;g__Ga6A1;s__Ga6A1 sp900102385	RUDB_C017	4955141933	2702938997
d__Bacteria;p__Bacteroidota;c__Bacteroidia;o__Bacteroidales;f__Bacteroidaceae;g__Prevotella;s__Prevotella albensis	RUDB_C018	2699869563	1160085590
d__Bacteria;p__Bacteroidota;c__Bacteroidia;o__Bacteroidales;f__Paludibacteraceae;g__RF16;s__	RUDB_C019	832194879	270448522
d__Bacteria;p__Firmicutes_A;c__Clostridia;o__Lachnospirales;f__Lachnospiraceae;g__UBA9722;s__UBA9722 sp900315015	RUDB_C021	995980633	795416939
d__Bacteria;p__Firmicutes_A;c__Clostridia;o__Lachnospirales;f__Lachnospiraceae;g__UBA3766;s__UBA3766 sp002393735	RUDB_C022	580318048	382822711
d__Bacteria;p__Spirochaetota;c__Spirochaetia;o__Treponematales;f__Treponemataceae;g__Treponema_D;s__	RUDB_C023	1088159621	1934124107
Caecomyces churrovis	RUDB_C024	57051487	110298145
Neocallimastix lanati	RUDB_C025	56303747	4931851
d__Bacteria;p__Firmicutes_A;c__Clostridia;o__Lachnospirales;f__Lachnospiraceae;g__UBA1066;s__	RUDB_C028	663540700	1293213602
d__Bacteria;p__Bacteroidota;c__Bacteroidia;o__Bacteroidales;f__Bacteroidaceae;g__Prevotella;s__Prevotella sp900315095	RUDB_C029	8889905016	4300297772
d__Bacteria;p__Proteobacteria;c__Gammaproteobacteria;o__Enterobacterales;f__Succinivibrionaceae;g__UBA2804;s__UBA2804 sp900319705	RUDB_C030	13001025972	2937677628
d__Bacteria;p__Firmicutes_A;c__Clostridia;o__Oscillospirales;f__Acutalibacteraceae;g__Ruminococcus_E;s__Ruminococcus_E sp900316555	RUDB_C031	11434758608	9728154270
d__Bacteria;p__Bacteroidota;c__Bacteroidia;o__Bacteroidales;f__Bacteroidaceae;g__;s__	RUDB_C032	8601080401	3489783461
d__Bacteria;p__Proteobacteria;c__Gammaproteobacteria;o__Enterobacterales;f__Succinivibrionaceae;g__Ruminobacter;s__Ruminobacter sp002309455	RUDB_C033	2386984174	562243129
d__Bacteria;p__Bacteroidota;c__Bacteroidia;o__Bacteroidales;f__Bacteroidaceae;g__Prevotella;s__	RUDB_C034	1233395738	357178982
d__Bacteria;p__Bacteroidota;c__Bacteroidia;o__Bacteroidales;f__WCHB1-69;g__F23-D06;s__F23-D06 sp900317715	RUDB_C035	69299156	0
d__Archaea;p__Thermoplasmatota;c__Thermoplasmata;o__Methanomassiliicoccales;f__Methanomethylophilaceae;g__Methanomethylophilus;s__	RUDB_C036	170884321	0
d__Bacteria;p__Bacteroidota;c__Bacteroidia;o__Bacteroidales;f__Muribaculaceae;g__C941;s__	RUDB_C037	5689401708	2851760920
d__Bacteria;p__Bacteroidota;c__Bacteroidia;o__Bacteroidales;f__Bacteroidaceae;g__Prevotella;s__	RUDB_C038	9350382142	3738342434
d__Bacteria;p__Bacteroidota;c__Bacteroidia;o__Bacteroidales;f__Bacteroidaceae;g__Prevotella;s__Prevotella sp900314945	RUDB_C039	18646987110	1633525068
d__Bacteria;p__Proteobacteria;c__Gammaproteobacteria;o__Enterobacterales;f__Succinivibrionaceae;g__Succinivibrio;s__Succinivibrio sp900315395	RUDB_C040	14731745325	717453021
d__Bacteria;p__Firmicutes_A;c__Clostridia;o__Lachnospirales;f__Lachnospiraceae;g__Oribacterium;s__Oribacterium sp900315665	RUDB_C041	524706537	140533246
Fibrobacter succinogenes	RUDB_C042	18471362412	7452012800
d__Bacteria;p__Firmicutes_A;c__Clostridia;o__Lachnospirales;f__Lachnospiraceae;g__UBA3305;s__	RUDB_C043	498456535	491660547
d__Bacteria;p__Firmicutes;c__Bacilli;o__Erysipelotrichales;f__Erysipelotrichaceae;g__UBA636;s__UBA636 sp900321955	RUDB_C044	151924719	52911240
d__Bacteria;p__Firmicutes_A;c__Clostridia;o__TANB77;f__UBA1234;g__;s__	RUDB_C045	165475368	48872084
d__Bacteria;p__Bacteroidota;c__Bacteroidia;o__Bacteroidales;f__Bacteroidaceae;g__Prevotella;s__Prevotella sp900317685	RUDB_C046	6122730326	2257936481
d__Bacteria;p__Bacteroidota;c__Bacteroidia;o__Bacteroidales;f__Bacteroidaceae;g__UBA6382;s__UBA6382 sp003446955	RUDB_C047	11423311598	14393072514
d__Bacteria;p__Firmicutes_A;c__Clostridia;o__Lachnospirales;f__Lachnospiraceae;g__UBA2882;s__UBA2882 sp900317505	RUDB_C048	1934386594	1542572127
d__Bacteria;p__Actinobacteriota;c__Coriobacteriia;o__Coriobacteriales;f__Atopobiaceae;g__UBA1367;s__UBA1367 sp900314645	RUDB_C049	476378806	192477598
d__Bacteria;p__Firmicutes_A;c__Clostridia;o__Lachnospirales;f__Lachnospiraceae;g__UBA1066;s__	RUDB_C050	197742276	475434591
d__Bacteria;p__Cyanobacteria;c__Vampirovibrionia;o__Gastranaerophilales;f__Gastranaerophilaceae;g__UBA2883;s__UBA2883 sp002481545	RUDB_C051	305039643	27164032
d__Bacteria;p__Firmicutes_A;c__Clostridia;o__Lachnospirales;f__Lachnospiraceae;g__CAG-791;s__CAG-791 sp900317555	RUDB_C052	1086679212	857632225
d__Bacteria;p__Bacteroidota;c__Bacteroidia;o__Bacteroidales;f__Bacteroidaceae;g__Prevotella;s__Prevotella bryantii	RUDB_C053	4089548582	2067278675
d__Bacteria;p__Bacteroidota;c__Bacteroidia;o__Bacteroidales;f__Bacteroidaceae;g__Prevotella;s__Prevotella sp900316295	RUDB_C054	6604394966	2187495206
d__Bacteria;p__Firmicutes;c__Bacilli;o__RFN20;f__CAG-826;g__UBA733;s__UBA733 sp900316365	RUDB_C055	213913285	274332724
d__Bacteria;p__Firmicutes;c__Bacilli;o__Lactobacillales;f__Streptococcaceae;g__Streptococcus;s__Streptococcus equinus	RUDB_C056	151611998	311521582
d__Bacteria;p__Firmicutes;c__Bacilli;o__Erysipelotrichales;f__Erysipelatoclostridiaceae;g__Kandleria;s__Kandleria sp900317725	RUDB_C057	2173322779	2050742904
d__Bacteria;p__Firmicutes_A;c__Clostridia;o__Oscillospirales;f__Acutalibacteraceae;g__Ruminococcus_E;s__Ruminococcus_E sp900314705	RUDB_C058	1462990638	1222375189
d__Bacteria;p__Firmicutes_A;c__Clostridia;o__Lachnospirales;f__Lachnospiraceae;g__NK4A136;s__NK4A136 sp000687675	RUDB_C059	242738957	114936027
d__Bacteria;p__Firmicutes_A;c__Clostridia;o__Lachnospirales;f__Lachnospiraceae;g__CAG-791;s__CAG-791 sp900320325	RUDB_C060	327267059	494828694
d__Bacteria;p__Firmicutes_A;c__Clostridia;o__Oscillospirales;f__Acutalibacteraceae;g__RUG420;s__RUG420 sp900542575	RUDB_C061	749507628	767650050
d__Bacteria;p__Bacteroidota;c__Bacteroidia;o__Bacteroidales;f__UBA932;g__RC9;s__	RUDB_C062	177370045	75504345
d__Bacteria;p__Firmicutes;c__Bacilli;o__Acholeplasmatales;f__Anaeroplasmataceae;g__UBA3206;s__UBA3206 sp002363705	RUDB_C063	1158237345	493151773
d__Bacteria;p__Bacteroidota;c__Bacteroidia;o__Bacteroidales;f__Paludibacteraceae;g__RF16;s__	RUDB_C064	2544808541	2231851093
d__Bacteria;p__Firmicutes_A;c__Clostridia;o__Lachnospirales;f__Lachnospiraceae;g__CAG-411;s__	RUDB_C065	1150000633	1615429821
d__Bacteria;p__Firmicutes_A;c__Clostridia;o__Oscillospirales;f__CAG-272;g__;s__	RUDB_C066	152442533	265571973
d__Bacteria;p__Firmicutes;c__Bacilli;o__Erysipelotrichales;f__Erysipelatoclostridiaceae;g__Sharpea;s__Sharpea azabuensis	RUDB_C067	2219735089	2918981879
d__Bacteria;p__Bacteroidota;c__Bacteroidia;o__Bacteroidales;f__P3;g__;s__	RUDB_C068	357532225	161672960
d__Bacteria;p__Bacteroidota;c__Bacteroidia;o__Bacteroidales;f__Bacteroidaceae;g__Prevotella;s__	RUDB_C069	5584836433	2638820279
d__Bacteria;p__Firmicutes_A;c__Clostridia;o__Oscillospirales;f__Oscillospiraceae;g__;s__	RUDB_C070	504141972	241498936
d__Bacteria;p__Bacteroidota;c__Bacteroidia;o__Bacteroidales;f__UBA932;g__RC9;s__RC9 sp900316675	RUDB_C071	255245476	147078988
d__Bacteria;p__Actinobacteriota;c__Actinomycetia;o__Actinomycetales;f__Bifidobacteriaceae;g__Bifidobacterium;s__Bifidobacterium merycicum	RUDB_C072	954313473	764548117
d__Bacteria;p__Proteobacteria;c__Alphaproteobacteria;o__RF32;f__CAG-239;g__CAG-495;s__	RUDB_C073	60264507	5773687
d__Bacteria;p__Proteobacteria;c__Gammaproteobacteria;o__Enterobacterales;f__Succinivibrionaceae;g__Ruminobacter;s__Ruminobacter sp900315145	RUDB_C074	591147658	85858931
d__Bacteria;p__Firmicutes_A;c__Clostridia_A;o__Christensenellales;f__UBA3700;g__UBA3700;s__UBA3700 sp002372775	RUDB_C075	668341538	179300478
d__Bacteria;p__Actinobacteriota;c__Coriobacteriia;o__Coriobacteriales;f__Atopobiaceae;g__Olsenella;s__Olsenella umbonata	RUDB_C076	1291379246	864914372
d__Bacteria;p__Firmicutes_A;c__Clostridia;o__Lachnospirales;f__Lachnospiraceae;g__UBA1712-A;s__	RUDB_C077	409076350	226348969
d__Bacteria;p__Bacteroidota;c__Bacteroidia;o__Bacteroidales;f__Bacteroidaceae;g__Prevotella;s__Prevotella sp002391185	RUDB_C078	1673227034	608891132
d__Bacteria;p__Bacteroidota;c__Bacteroidia;o__Bacteroidales;f__Bacteroidaceae;g__;s__	RUDB_C079	1306039289	630175097
d__Bacteria;p__Firmicutes_A;c__Clostridia_A;o__Christensenellales;f__UBA3700;g__UBA3700;s__	RUDB_C080	58245539	15512114
d__Bacteria;p__Patescibacteria;c__Saccharimonadia;o__Saccharimonadales;f__Saccharimonadaceae;g__UBA2834;s__	RUDB_C081	23630492	76893504
d__Bacteria;p__Bacteroidota;c__Bacteroidia;o__Bacteroidales;f__UBA932;g__RC9;s__	RUDB_C082	456203851	282845553
d__Bacteria;p__Actinobacteriota;c__Coriobacteriia;o__Coriobacteriales;f__Atopobiaceae;g__UBA7748;s__UBA7748 sp900314535	RUDB_C083	21888029	0
d__Bacteria;p__Proteobacteria;c__Alphaproteobacteria;o__RF32;f__CAG-977;g__UBA3864;s__	RUDB_C084	73755420	92476141
d__Bacteria;p__Patescibacteria;c__Saccharimonadia;o__Saccharimonadales;f__Saccharimonadaceae;g__UBA2866;s__	RUDB_C085	24546279	0
d__Bacteria;p__Firmicutes;c__Bacilli;o__Acholeplasmatales;f__Anaeroplasmataceae;g__CAG-307;s__	RUDB_C086	7627038	0
d__Archaea;p__Methanobacteriota;c__Methanobacteria;o__Methanobacteriales;f__Methanobacteriaceae;g__Methanosphaera;s__	RUDB_C087	41433385	5173392
d__Bacteria;p__Firmicutes_A;c__Clostridia;o__TANB77;f__CAG-508;g__CAG-492;s__	RUDB_C088	43912256	30059971
d__Bacteria;p__Bacteroidota;c__Bacteroidia;o__Cytophagales;f__;g__;s__	RUDB_C089	36547551	0
d__Bacteria;p__Bacteroidota;c__Bacteroidia;o__Bacteroidales;f__UBA932;g__RC9;s__RC9 sp900317925	RUDB_C090	24747148	0
d__Bacteria;p__Bacteroidota;c__Bacteroidia;o__Bacteroidales;f__UBA932;g__RC9;s__RC9 sp900320185	RUDB_C091	72060279	0
d__Bacteria;p__Firmicutes;c__Bacilli;o__Izemoplasmatales;f__UBA1188;g__;s__	RUDB_C092	52622612	30419770
d__Bacteria;p__Bacteroidota;c__Bacteroidia;o__Bacteroidales;f__UBA932;g__RC9;s__RC9 sp900316045	RUDB_C093	169836737	23420843
d__Bacteria;p__Firmicutes_A;c__Clostridia;o__TANB77;f__CAG-508;g__;s__	RUDB_C094	55174164	19054395
d__Bacteria;p__Firmicutes;c__Bacilli;o__RF39;f__CAG-822;g__CAG-822;s__	RUDB_C095	11281517	0
d__Bacteria;p__Firmicutes;c__Bacilli;o__RF39;f__CAG-1000;g__CAG-533;s__	RUDB_C096	11106331	2721403
d__Bacteria;p__Actinobacteriota;c__Actinomycetia;o__Actinomycetales;f__Bifidobacteriaceae;g__Bifidobacterium;s__Bifidobacterium globosum	RUDB_C097	29063629	0
d__Bacteria;p__Firmicutes;c__Bacilli;o__RF39;f__CAG-1000;g__UMGS1217;s__	RUDB_C098	160263680	37864841
d__Bacteria;p__Firmicutes;c__Bacilli;o__RFN20;f__CAG-826;g__;s__	RUDB_C099	14356045	17439470
d__Bacteria;p__Firmicutes_C;c__Negativicutes;o__Selenomonadales;f__Selenomonadaceae;g__Schwartzia;s__Schwartzia succinivorans	RUDB_C100	739867181	1037307901
Piromyces eukMAG	RUDB_C101	240154351	350492183
Anaeromyces sp. S4	RUDB_C102	133376488	88388514
Piromyces finnis	RUDB_C103	36910124	35158020
Orpinomyces sp	RUDB_C104	286332526	32264989
	No. of genomes identified	119	108

### Sheet: No. of genomes detected RUBD_G
GTDB taxonomy (for MAGs)	DB genome name	Sum LFQ intesity - GOAT COS	Sum LFQ intesity - GOAT CTL
	Dasytricha.ruminantium	22945877176	80220246475
	Diplodinium.dentatum	20930938341	36752557505
	Diplodinium.flabellum	8418117306	23771941572
	Enoploplastron.triloricatum	18112780991	54673123713
	Entodinium caudatum	188484327345	283044658338
	Entodinium.bursa	102659490605	158566758509
	Entodinium.longinucleatum	93310400599	128012409028
	Epidinium.cattanei	8117699545	13682907467
	Epidinium.caudatum	10034822334	10361301898
	Eremoplastron.rostratum	15224561485	38439410380
	Isotricha.intestinalis	22976582661	59852208388
	Isotricha.prostoma	2897220777	33367324977
	`Isotricha.sp.YL-2021a`	5667556153	12931351808
	`Isotricha.sp.YL-2021b`	1158390340	1444839837
	Metadinium.minomm	4380420514	10901514620
	Ophryoscolex.caudatus	2283567830	5070978850
	Ostracodinium.dentatum	3054069330	12987062701
	Ostracodinium.gracile	4656231456	6579147989
	Polyplastron.multivesiculatum	13300913145	34441233742
d__Bacteria;p__Bacteroidota;c__Bacteroidia;o__Bacteroidales;f__Bacteroidaceae;g__UBA4293;s__UBA4293 sp002395835	RUDB_G001	403357252	530304791
d__Bacteria;p__Bacteroidota;c__Bacteroidia;o__Bacteroidales;f__Muribaculaceae;g__C941;s__	RUDB_G002	838747101	547689962
d__Bacteria;p__Firmicutes;c__Bacilli;o__Erysipelotrichales;f__Erysipelotrichaceae;g__UBA636;s__UBA636 sp900321955	RUDB_G003	188359804	82959201
d__Bacteria;p__Eremiobacterota;c__UBP9;o__;f__;g__;s__	RUDB_G004	437661670	34308539
d__Bacteria;p__Firmicutes_A;c__Clostridia;o__Oscillospirales;f__Acutalibacteraceae;g__Ruminococcus_E;s__	RUDB_G005	702939538	634619456
d__Bacteria;p__Firmicutes_A;c__Clostridia;o__Oscillospirales;f__Acutalibacteraceae;g__RUG420;s__	RUDB_G006	229848291	3951427
d__Bacteria;p__Firmicutes_A;c__Clostridia;o__Lachnospirales;f__Lachnospiraceae;g__UBA3766;s__	RUDB_G007	210983596	178222236
d__Bacteria;p__Proteobacteria;c__Gammaproteobacteria;o__Enterobacterales;f__Succinivibrionaceae;g__UBA2804;s__UBA2804 sp900319705	RUDB_G009	1881040331	199778047
d__Bacteria;p__Firmicutes_A;c__Clostridia;o__Oscillospirales;f__Acutalibacteraceae;g__UBA737;s__UBA737 sp002371985	RUDB_G010	0	28308877
d__Bacteria;p__Verrucomicrobiota;c__Lentisphaeria;o__Victivallales;f__UBA1829;g__;s__	RUDB_G011	115997065	366160352
d__Bacteria;p__Proteobacteria;c__Gammaproteobacteria;o__Enterobacterales;f__Succinivibrionaceae;g__Succinimonas;s__Succinimonas sp002372325	RUDB_G012	12297921997	1305640480
d__Bacteria;p__Firmicutes_C;c__Negativicutes;o__Selenomonadales;f__Selenomonadaceae;g__UBA7018;s__	RUDB_G013	4103693237	1514393576
d__Bacteria;p__Bacteroidota;c__Bacteroidia;o__Bacteroidales;f__F082;g__F082;s__	RUDB_G014	2833677130	3088649963
d__Bacteria;p__Firmicutes_A;c__Clostridia;o__Lachnospirales;f__Lachnospiraceae;g__UBA1258;s__	RUDB_G015	466771584	327077026
d__Bacteria;p__Synergistota;c__Synergistia;o__Synergistales;f__Aminobacteriaceae;g__Fretibacterium;s__	RUDB_G016	20578066796	1480146171
d__Bacteria;p__Firmicutes_A;c__Clostridia;o__Oscillospirales;f__Acutalibacteraceae;g__RUG592;s__	RUDB_G017	174478750	0
d__Bacteria;p__Firmicutes_A;c__Clostridia;o__Lachnospirales;f__Lachnospiraceae;g__;s__	RUDB_G018	4308181616	2677134780
d__Bacteria;p__Bacteroidota;c__Bacteroidia;o__Bacteroidales;f__Bacteroidaceae;g__Prevotella;s__	RUDB_G022	13519217956	8815072266
d__Bacteria;p__Synergistota;c__Synergistia;o__Synergistales;f__Aminobacteriaceae;g__;s__	RUDB_G023	58569449183	6564138761
d__Bacteria;p__Firmicutes;c__Bacilli;o__RFN20;f__CAG-826;g__;s__	RUDB_G024	289342066	256859448
d__Bacteria;p__Firmicutes_C;c__Negativicutes;o__Selenomonadales;f__Selenomonadaceae;g__UBA7018;s__	RUDB_G025	3854710731	1995156258
d__Bacteria;p__Firmicutes_C;c__Negativicutes;o__Selenomonadales;f__Selenomonadaceae;g__UBA7018;s__	RUDB_G026	5959655552	5261241159
d__Bacteria;p__Bacteroidota;c__Bacteroidia;o__Bacteroidales;f__Bacteroidaceae;g__Prevotella;s__Prevotella sp002353585	RUDB_G027	550903277	104084471
d__Bacteria;p__Firmicutes_C;c__Negativicutes;o__Selenomonadales;f__Selenomonadaceae;g__UBA7018;s__	RUDB_G028	1649619448	361486602
d__Bacteria;p__Bacteroidota;c__Bacteroidia;o__Bacteroidales;f__P3;g__UBA1711;s__UBA1711 sp900318175	RUDB_G029	992740590	731952857
d__Bacteria;p__Firmicutes_C;c__Negativicutes;o__Selenomonadales;f__Selenomonadaceae;g__UBA7018;s__	RUDB_G030	11541383226	8416133727
d__Bacteria;p__Bacteroidota;c__Bacteroidia;o__Bacteroidales;f__Bacteroidaceae;g__Prevotella;s__Prevotella sp002394385	RUDB_G031	16300411903	4859946509
d__Bacteria;p__Bacteroidota;c__Bacteroidia;o__Bacteroidales;f__Bacteroidaceae;g__Prevotella;s__	RUDB_G032	11464407068	2142240891
d__Bacteria;p__Bacteroidota;c__Bacteroidia;o__Bacteroidales;f__Bacteroidaceae;g__Prevotella;s__	RUDB_G033	2714642558	933922105
d__Bacteria;p__Bacteroidota;c__Bacteroidia;o__Bacteroidales;f__Bacteroidaceae;g__Prevotella;s__Prevotella sp900318625	RUDB_G034	5850170028	1587858419
d__Bacteria;p__Bacteroidota;c__Bacteroidia;o__Bacteroidales;f__Bacteroidaceae;g__Prevotella;s__Prevotella sp900318815	RUDB_G035	8431387149	2144887328
d__Bacteria;p__Firmicutes_C;c__Negativicutes;o__Selenomonadales;f__Selenomonadaceae;g__RUG643;s__	RUDB_G036	721210172	49963134
d__Bacteria;p__Firmicutes_C;c__Negativicutes;o__Selenomonadales;f__Selenomonadaceae;g__UBA7018;s__	RUDB_G037	36966000000	8106469672
d__Bacteria;p__Bacteroidota;c__Bacteroidia;o__Bacteroidales;f__Bacteroidaceae;g__Prevotella;s__	RUDB_G038	11199252580	3322095415
d__Bacteria;p__Firmicutes_C;c__Negativicutes;o__Selenomonadales;f__Selenomonadaceae;g__UBA7018;s__	RUDB_G039	36850160895	9260409436
d__Bacteria;p__Firmicutes_C;c__Negativicutes;o__Selenomonadales;f__Selenomonadaceae;g__UBA9786;s__	RUDB_G041	1709578499	671726089
d__Bacteria;p__Firmicutes_C;c__Negativicutes;o__Selenomonadales;f__Selenomonadaceae;g__Schwartzia;s__	RUDB_G042	159494941	42438112
d__Bacteria;p__Firmicutes_C;c__Negativicutes;o__Selenomonadales;f__Selenomonadaceae;g__UBA7018;s__	RUDB_G043	1456908919	456199503
d__Bacteria;p__Spirochaetota;c__Spirochaetia;o__Treponematales;f__Treponemataceae;g__Treponema_D;s__Treponema_D sp002391235	RUDB_G044	666727333	200490799
d__Bacteria;p__Firmicutes_A;c__Clostridia;o__Lachnospirales;f__Lachnospiraceae;g__Butyrivibrio;s__Butyrivibrio fibrisolvens_C	RUDB_G045	663377087	560720447
d__Bacteria;p__Bacteroidota;c__Bacteroidia;o__Bacteroidales;f__Bacteroidaceae;g__;s__	RUDB_G046	7681864217	1638136622
d__Bacteria;p__Bacteroidota;c__Bacteroidia;o__Bacteroidales;f__Bacteroidaceae;g__Prevotella;s__	RUDB_G047	2420075921	559215396
d__Bacteria;p__Bacteroidota;c__Bacteroidia;o__Bacteroidales;f__Bacteroidaceae;g__UBA4372;s__UBA4372 sp002373535	RUDB_G048	3942766013	1369495609
d__Bacteria;p__Bacteroidota;c__Bacteroidia;o__Bacteroidales;f__Bacteroidaceae;g__Prevotella;s__Prevotella sp900315455	RUDB_G049	3670828338	1046862131
d__Bacteria;p__Firmicutes;c__Bacilli;o__RFN20;f__CAG-826;g__UBA733;s__	RUDB_G050	15818230	74465936
d__Bacteria;p__Bacteroidota;c__Bacteroidia;o__Bacteroidales;f__Muribaculaceae;g__C941;s__	RUDB_G052	1275867396	417873203
d__Bacteria;p__Bacteroidota;c__Bacteroidia;o__Bacteroidales;f__UBA932;g__RC9;s__	RUDB_G053	628281760	921388949
d__Bacteria;p__Firmicutes_C;c__Negativicutes;o__Selenomonadales;f__Selenomonadaceae;g__UBA7018;s__	RUDB_G054	6046520220	9822681392
d__Bacteria;p__Bacteroidota;c__Bacteroidia;o__Bacteroidales;f__Bacteroidaceae;g__Prevotella;s__	RUDB_G055	9339739981	3855662606
d__Bacteria;p__Bacteroidota;c__Bacteroidia;o__Bacteroidales;f__Bacteroidaceae;g__Prevotella;s__	RUDB_G056	2868322232	735406050
d__Bacteria;p__Firmicutes_A;c__Clostridia;o__Lachnospirales;f__Lachnospiraceae;g__Eubacterium_F;s__	RUDB_G057	185049744	98440715
d__Bacteria;p__Firmicutes_A;c__Clostridia;o__Lachnospirales;f__Lachnospiraceae;g__Agathobacter;s__Agathobacter ruminis	RUDB_G058	9242294911	1550890655
d__Bacteria;p__Firmicutes_A;c__Clostridia;o__Oscillospirales;f__Oscillospiraceae;g__CAG-110;s__	RUDB_G059	2066969429	2218062752
d__Bacteria;p__Bacteroidota;c__Bacteroidia;o__Bacteroidales;f__Bacteroidaceae;g__UBA4372;s__	RUDB_G060	1937437870	674134917
d__Bacteria;p__Firmicutes_A;c__Clostridia;o__Oscillospirales;f__Acutalibacteraceae;g__Ruminococcus_E;s__Ruminococcus_E sp900316555	RUDB_G061	1081606774	547853443
d__Bacteria;p__Proteobacteria;c__Gammaproteobacteria;o__Enterobacterales;f__Succinivibrionaceae;g__Succinivibrio;s__Succinivibrio sp000431835	RUDB_G062	306040340	24855411
d__Bacteria;p__Firmicutes_A;c__Clostridia;o__Oscillospirales;f__Acutalibacteraceae;g__RUG762;s__	RUDB_G063	9961484407	2694204667
Fibrobacter succinogenes	RUDB_G064	2393755198	1424019012
d__Bacteria;p__Firmicutes_A;c__Clostridia;o__Lachnospirales;f__Lachnospiraceae;g__XBB1006;s__	RUDB_G065	155052445	121112609
d__Bacteria;p__Cyanobacteria;c__Vampirovibrionia;o__Gastranaerophilales;f__Gastranaerophilaceae;g__Zag111;s__	RUDB_G066	334042061	0
d__Bacteria;p__Firmicutes_A;c__Clostridia;o__Lachnospirales;f__Lachnospiraceae;g__NK4A144;s__	RUDB_G067	318372973	442910772
d__Bacteria;p__Firmicutes_C;c__Negativicutes;o__Selenomonadales;f__Selenomonadaceae;g__UBA7018;s__	RUDB_G068	4982604561	379231810
d__Bacteria;p__Bacteroidota;c__Bacteroidia;o__Bacteroidales;f__Muribaculaceae;g__C941;s__C941 sp900318865	RUDB_G069	365910226	573742686
d__Bacteria;p__Firmicutes;c__Bacilli;o__RFN20;f__CAG-826;g__UBA733;s__UBA733 sp900316365	RUDB_G070	534441683	245907597
d__Bacteria;p__Firmicutes_A;c__Clostridia;o__Oscillospirales;f__Oscillospiraceae;g__Oscillibacter;s__	RUDB_G072	302420308	519789198
d__Bacteria;p__Firmicutes_A;c__Clostridia;o__Oscillospirales;f__Oscillospiraceae;g__CAG-103;s__	RUDB_G073	97618332	30988797
d__Bacteria;p__Firmicutes_A;c__Clostridia;o__Lachnospirales;f__Lachnospiraceae;g__UBA1712-A;s__	RUDB_G074	71461000	93802287
d__Bacteria;p__Firmicutes_A;c__Clostridia;o__Oscillospirales;f__Acutalibacteraceae;g__Ruminococcus_E;s__	RUDB_G075	85191431	98358882
d__Bacteria;p__Firmicutes_C;c__Negativicutes;o__Selenomonadales;f__Selenomonadaceae;g__UBA7018;s__	RUDB_G076	13520299132	12609940613
d__Bacteria;p__Firmicutes_C;c__Negativicutes;o__Selenomonadales;f__Selenomonadaceae;g__UBA7018;s__	RUDB_G077	6384047572	3907148720
d__Bacteria;p__Firmicutes_A;c__Clostridia;o__Oscillospirales;f__Oscillospiraceae;g__Oscillibacter;s__	RUDB_G078	2172781522	2432765691
d__Archaea;p__Methanobacteriota;c__Methanobacteria;o__Methanobacteriales;f__Methanobacteriaceae;g__Methanobrevibacter_A;s__Methanobrevibacter_A sp900319535	RUDB_G079	0	33979769
d__Bacteria;p__Firmicutes_A;c__Clostridia;o__Oscillospirales;f__Oscillospiraceae;g__NK3B98;s__NK3B98 sp900314485	RUDB_G080	410267247	456875179
d__Bacteria;p__Firmicutes_A;c__Clostridia;o__Lachnospirales;f__Lachnospiraceae;g__UBA1066;s__	RUDB_G081	146756189	228667195
d__Bacteria;p__Firmicutes_C;c__Negativicutes;o__Selenomonadales;f__Selenomonadaceae;g__UBA7018;s__	RUDB_G082	25128530090	7555054732
d__Bacteria;p__Firmicutes_C;c__Negativicutes;o__Selenomonadales;f__Selenomonadaceae;g__UBA7018;s__	RUDB_G083	6530243709	4923711839
d__Bacteria;p__Firmicutes;c__Bacilli;o__RFN20;f__CAG-288;g__UBA7642;s__UBA7642 sp900313465	RUDB_G084	36446695	123649174
d__Bacteria;p__Bacteroidota;c__Bacteroidia;o__Bacteroidales;f__UBA3663;g__UBA3663;s__UBA3663 sp900319235	RUDB_G085	3763956099	3339380249
d__Bacteria;p__Firmicutes_C;c__Negativicutes;o__Selenomonadales;f__Selenomonadaceae;g__UBA7018;s__	RUDB_G086	3125211302	1863541304
d__Bacteria;p__Cyanobacteria;c__Vampirovibrionia;o__Gastranaerophilales;f__Gastranaerophilaceae;g__;s__	RUDB_G087	25951188	86022402
d__Bacteria;p__Firmicutes_C;c__Negativicutes;o__Selenomonadales;f__Selenomonadaceae;g__UBA7018;s__	RUDB_G088	977538605	980031870
d__Bacteria;p__Firmicutes_A;c__Clostridia;o__Lachnospirales;f__Lachnospiraceae;g__UBA3633;s__	RUDB_G090	988681910	1714931403
d__Bacteria;p__Firmicutes_A;c__Clostridia;o__Lachnospirales;f__Lachnospiraceae;g__;s__	RUDB_G091	1346806540	1777642370
d__Bacteria;p__Bacteroidota;c__Bacteroidia;o__Bacteroidales;f__Bacteroidaceae;g__UBA4372;s__	RUDB_G092	13672641607	7462908992
d__Bacteria;p__Firmicutes;c__Bacilli;o__Acholeplasmatales;f__Anaeroplasmataceae;g__;s__	RUDB_G093	0	41081563
d__Bacteria;p__Cyanobacteria;c__Vampirovibrionia;o__Gastranaerophilales;f__Gastranaerophilaceae;g__;s__	RUDB_G096	61811937	25638433
d__Bacteria;p__Cyanobacteria;c__Vampirovibrionia;o__Gastranaerophilales;f__Gastranaerophilaceae;g__CAG-196;s__	RUDB_G098	37744158	61280454
d__Bacteria;p__Bacteroidota;c__Bacteroidia;o__Bacteroidales;f__Bacteroidaceae;g__Prevotella;s__	RUDB_G099	1789509631	658667455
d__Bacteria;p__Bacteroidota;c__Bacteroidia;o__Bacteroidales;f__Paludibacteraceae;g__RF16;s__RF16 sp900317745	RUDB_G100	712399153	238509934
d__Archaea;p__Methanobacteriota;c__Methanobacteria;o__Methanobacteriales;f__Methanobacteriaceae;g__Methanobrevibacter_A;s__	RUDB_G101	50498099	23163112
d__Bacteria;p__Synergistota;c__Synergistia;o__Synergistales;f__Aminobacteriaceae;g__;s__	RUDB_G102	4569884851	478114013
d__Bacteria;p__Synergistota;c__Synergistia;o__Synergistales;f__Aminobacteriaceae;g__;s__	RUDB_G103	7586892703	717936908
d__Bacteria;p__Actinobacteriota;c__Actinomycetia;o__Actinomycetales;f__Bifidobacteriaceae;g__Bifidobacterium;s__Bifidobacterium merycicum	RUDB_G104	0	25929943
d__Bacteria;p__Firmicutes_C;c__Negativicutes;o__Selenomonadales;f__Selenomonadaceae;g__UBA7018;s__	RUDB_G105	21258197170	7051517099
d__Bacteria;p__Bacteroidota;c__Bacteroidia;o__Bacteroidales;f__Paludibacteraceae;g__RUG163;s__RUG163 sp900316995	RUDB_G106	300186182	92964959
d__Bacteria;p__Firmicutes_C;c__Negativicutes;o__Selenomonadales;f__Selenomonadaceae;g__UBA7018;s__	RUDB_G108	8454725660	3359341459
d__Bacteria;p__Firmicutes;c__Bacilli;o__RFN20;f__CAG-826;g__;s__	RUDB_G110	271148966	101285681
d__Archaea;p__Methanobacteriota;c__Methanobacteria;o__Methanobacteriales;f__Methanobacteriaceae;g__Methanobrevibacter_B;s__Methanobrevibacter_B sp900314605	RUDB_G111	11483023	19997398
d__Bacteria;p__Bacteroidota;c__Bacteroidia;o__Bacteroidales;f__Muribaculaceae;g__C941;s__	RUDB_G112	96527334	0
d__Bacteria;p__Patescibacteria;c__Saccharimonadia;o__Saccharimonadales;f__Saccharimonadaceae;g__UBA2834;s__UBA2834 sp002351365	RUDB_G113	0	30326819
d__Bacteria;p__Firmicutes_A;c__Clostridia_A;o__Christensenellales;f__Borkfalkiaceae;g__UBA1259;s__	RUDB_G114	71621218	66750639
d__Bacteria;p__Proteobacteria;c__Gammaproteobacteria;o__Enterobacterales;f__Succinivibrionaceae;g__Succinivibrio;s__Succinivibrio sp900317105	RUDB_G115	159405842	126714139
d__Bacteria;p__Verrucomicrobiota;c__Kiritimatiellae;o__RFP12;f__UBA1067;g__UBA1067;s__	RUDB_G116	0	8048464
d__Bacteria;p__Bacteroidota;c__Bacteroidia;o__Bacteroidales;f__WCHB1-69;g__F23-D06;s__	RUDB_G117	2552031061	655637105
d__Archaea;p__Thermoplasmatota;c__Thermoplasmata;o__Methanomassiliicoccales;f__Methanomethylophilaceae;g__Methanomethylophilus;s__	RUDB_G118	0	31325702
d__Bacteria;p__Firmicutes;c__Bacilli;o__RF39;f__CAG-1000;g__;s__	RUDB_G119	294682135	89150743
d__Bacteria;p__Firmicutes_A;c__Clostridia;o__Lachnospirales;f__Lachnospiraceae;g__UBA3305;s__	RUDB_G120	199899816	291761399
d__Bacteria;p__Verrucomicrobiota;c__Kiritimatiellae;o__RFP12;f__UBA3636;g__UBA3636;s__UBA3636 sp002448475	RUDB_G121	415827249	43754811
d__Bacteria;p__Firmicutes_C;c__Negativicutes;o__Acidaminococcales;f__Acidaminococcaceae;g__Succiniclasticum;s__Succiniclasticum sp900315925	RUDB_G122	652656895	682794593
d__Bacteria;p__Cyanobacteria;c__Vampirovibrionia;o__Gastranaerophilales;f__Gastranaerophilaceae;g__UBA2813;s__	RUDB_G123	0	21897806
d__Bacteria;p__Verrucomicrobiota;c__Verrucomicrobiae;o__Opitutales;f__UBA9783;g__UBA3222;s__	RUDB_G124	0	63491578
d__Bacteria;p__Firmicutes;c__Bacilli;o__RF39;f__CAG-1000;g__RUG727;s__	RUDB_G125	0	57946968
Piromyces eukMAG	RUDB_G126	2268268042	655115597
	No. of genomes identified	122	129
