## Supplementary Table S7 for "Metabolic influence of core ciliates within the rumen microbiome"

### Sheet: Overview of Ento Expression
	Total number of genes expressed	# of genes expressed with KO annotation	# genes with unique KO assignments	# unique KOs (some genes have multiple KO assigments)
CTL_GOAT	538	244	206	211
COS_GOAT	458	216	188	193
Entodinium caudatum has 58957 genes total, 5641 genes with KO number assignment, and 1512 unique KOs (some genes have same KO assignments and some have multiple KOs assigned to them)

### Sheet: KEGG pathway enrichment in Goat
KEGG Pathway	Number of unique KOs in Protozoan genome that belong to this pathway	p-value CTL_GOAT	Adg p-value CTL_GOAT	Expressed KO's CTL_GOAT	List of KO hits CTL_GOAT	p-value COS_GOAT	Adg p-value COS_GOAT	Expressed KO's COS_GOAT	List of KO hits COS_GOAT
Ribosome	86	1.5e-17	2.2e-15	44	K02908,K02997,K02989,K02987,K02985,K02984,K02981,K02980,K02979,K02978,K02975,K02974,K02969,K02966,K02964,K02962,K02960,K02955,K02951,K02949,K02941,K02937,K02936,K02934,K02932,K02930,K02925,K02923,K02917,K02915,K02910,K02903,K02901,K02900,K02894,K02889,K02883,K02882,K02880,K02875,K02873,K02870,K02868,K02866	1.9e-16	2.8e-14	41	K02908,K02997,K02989,K02987,K02985,K02984,K02981,K02979,K02975,K02974,K02969,K02966,K02964,K02962,K02960,K02955,K02951,K02949,K02941,K02937,K02936,K02934,K02932,K02930,K02925,K02923,K02917,K02915,K02910,K02901,K02900,K02894,K02889,K02883,K02882,K02880,K02875,K02873,K02870,K02868,K02866
Aminoacyl tRNA biosynthesis	21	3e-05	0.0022	11	K22503,K01893,K01890,K01889,K01887,K01881,K01880,K01875,K01870,K01868,K01866	9.1e-05	0.0045	10	K22503,K01893,K01890,K01889,K01887,K01881,K01880,K01875,K01870,K01866
Microbial metabolism in diverse environments	32	0.00016	0.0079	13	K01715,K09459,K03430,K01835,K01834,K01601,K01006,K00926,K00895,K00873,K00262,K00024,K01692	6.1e-05	0.0045	13	K01715,K09459,K03430,K01835,K01834,K01601,K01006,K00926,K00895,K00873,K00262,K00024,K01692
Starch and sucrose metabolism	9	0.0004	0.012	6	K05349,K01835,K01176,K00705,K00703,K00688	0.00024	0.0072	6	K05349,K01835,K01176,K00705,K00703,K00688
Carbon metabolism	15	0.00034	0.012	8	K01715,K01834,K01601,K01006,K00926,K00873,K00027,K00024	0.00018	0.0066	8	K01715,K01834,K01601,K01006,K00926,K00873,K00027,K00024
Biosynthesis of secondary metabolites	76	0.00099	0.025	21	K17497,K12447,K09459,K05349,K03784,K01858,K01835,K01834,K01790,K01601,K01176,K01006,K00940,K00895,K00873,K00789,K00705,K00703,K00688,K00024,K01692	0.0021	0.039	19	K17497,K12447,K09459,K05349,K03784,K01858,K01835,K01834,K01601,K01176,K01006,K00940,K00895,K00873,K00705,K00703,K00688,K00024,K01692
Endocytosis	30	0.0014	0.031	11	K19476,K18468,K18466,K18464,K12471,K12196,K10364,K07897,K05756,K04646,K03283	0.00067	0.017	11	K19476,K18468,K18466,K18464,K12471,K12196,K10364,K07897,K05756,K04646,K03283
Glycolysis / Gluconeogenesis	8	0.002	0.037	5	K01835,K01834,K01006,K00895,K00873	0.0013	0.028	5	K01835,K01834,K01006,K00895,K00873
Metabolic pathways	242	0.0062	0.1	47	K02112,K02705,K17497,K16329,K12667,K12666,K12447,K09459,K07151,K05349,K03784,K03430,K02707,K02704,K02689,K02635,K02634,K02564,K02150,K02149,K02146,K02145,K02111,K01858,K01835,K01834,K01790,K01601,K01256,K01176,K01006,K00940,K00926,K00895,K00873,K00799,K00789,K00705,K00703,K00688,K00432,K00262,K00024,K00012,K01692,K02114,K02706	0.0052	0.086	44	K02112,K02705,K17497,K16329,K12667,K12666,K12447,K09459,K07151,K05349,K03784,K03430,K02707,K02704,K02689,K02635,K02634,K02564,K02150,K02146,K02145,K02111,K01858,K01835,K01834,K01601,K01256,K01176,K01006,K00940,K00926,K00895,K00873,K00799,K00705,K00703,K00688,K00432,K00262,K00024,K00012,K01692,K02114,K02706
Proteasome	28	0.011	0.16	9	K03061,K03035,K03030,K02739,K02735,K02734,K02732,K02730,K02728	0.02	0.26	8	K03035,K03030,K02739,K02735,K02734,K02732,K02730,K02728
Pyruvate metabolism	8	0.016	0.22	4	K01006,K00873,K00027,K00024	0.012	0.18	4	K01006,K00873,K00027,K00024
Streptomycin biosynthesis	5	0.022	0.27	3	K01858,K01835,K01790	0.12	0.58	2	K01858,K01835
Wnt signaling pathway	9	0.026	0.3	4	K04507,K04348,K03097,K03094	0.096	0.57	3	K04507,K03097,K03094
Glutathione metabolism	6	0.039	0.36	3	K01256,K00799,K00432	0.031	0.37	3	K01256,K00799,K00432
Synaptic vesicle cycle	19	0.039	0.36	6	K06027,K04646,K02150,K02149,K02146,K02145	0.084	0.52	5	K06027,K04646,K02150,K02146,K02145
Biosynthesis of nucleotide sugars	15	0.046	0.41	5	K17497,K12447,K01835,K01790,K00012	0.11	0.58	4	K17497,K12447,K01835,K00012
Protein processing in endoplasmic reticulum	36	0.053	0.43	9	K14005,K13525,K12667,K12666,K09584,K07151,K04079,K03283,K03094	0.032	0.37	9	K14005,K13525,K12667,K12666,K09584,K07151,K04079,K03283,K03094
