## Supplementary Table S9 for "Metabolic influence of core ciliates within the rumen microbiome"

### Sheet: Figure S1A Ratio RUDB_C
	Taxonomy	Log 2 Fold Change - COS/CTL
	Acutalibacteraceae	0.219863
	Anaeroplasmataceae	1.2413
	Atopobiaceae	0.847037
	Bacilli RF39 CAG-1000	2.07805
	Bacilli RFN20 CAG-826	-0.354105
	Bacteroidaceae	1.14605
	Bacteroidales P3	2.37298
	Bacteroidales UBA932	1.12754
	Bifidobacteriaceae	0.363137
	Christensenellales UBA3700	1.89905
	Clostridia TANB77 CAG-508	1.01254
	Erysipelatoclostridiaceae	-0.17794
	Lachnospiraceae	0.0815103
	Neocallimastigaceae	0.382319
	Paludibacteraceae	0.432489
	Saccharimonadaceae	-0.674524
	Succinivibrionaceae	3.37993
	Isotrichidae	-1.83371
	Ophryoscolecidae	-1.69571

### Sheet: Figure S1B Ratio RUDB_G
		Log 2 Fold Change - COS/CTL
	Acutalibacteraceae	1.61038
	Aminobacteriaceae	3.30467
	Bacilli RF39 CAG-1000	1.00238
	Bacilli RFN20 CAG-826	0.711075
	Bacteroidaceae	1.47228
	Gastranaerophilaceae	1.23794
	Lachnospiraceae	0.863029
	Methanobacteriaceae	-0.315656
	Muribaculaceae	0.743442
	Neocallimastigaceae	1.08628
	Oscillospiraceae	-0.164115
	Paludibacteraceae	1.61107
	Selenomonadaceae	1.18474
	Succinivibrionaceae	3.14371
	Victivallales UBA1829	-1.65839
	Isotrichidae	-1.75498
	Ophryoscolecidae	-0.729344

### Sheet: Figure S1C Ratio TEAGASC (indep
Taxonomy	Log 2 Fold Change - Ad libitum/restricted
Acholeplasmatales CAG-307	1.10483
Acidaminococcaceae	1.18648
Acutalibacteraceae	-1.53245
Alphaproteobacteria RF32 CAG-239	2.65484
Aminobacteriaceae	-3.63507
Anaerovoracaceae	-1.58001
Atopobiaceae	0.644977
Bacilli RF39 CAG-1000	0.299822
Bacilli RF39CAG-822	1.95312
Bacilli RFN20 CAG-826	0.057801
Bacteroidaceae	1.04814
Bacteroidales BM520	-0.82626
Bacteroidales F082	-1.00303
Bacteroidales P3	-0.856518
Bacteroidales UBA3663	2.56683
Bacteroidales UBA932	0.00850826
Bacteroidales WCHB1-69	-0.896179
Bifidobacteriaceae	-1.23851
Bradymonadales UBA4248	0.380669
Burkholderiaceae	25.9007
Butyricicoccaceae	-0.10924
Christensenellales CAG-138	1.84655
Christensenellales CAG-74	-1.57471
Christensenellales QALW01	0.0797209
Clostridia 4C28d-15 CAG-727	0.994517
Clostridia TANB77 CAG-508	-1.17249
Clostridia TANB77 UBA1234	3.39313
Dehalobacteriia UBA7702 UBA7702	0.048807
Desulfovibrionaceae	26.9016
Eggerthellaceae	-0.327706
Enterobacteriaceae	4.31972
Erysipelatoclostridiaceae	-2.56878
Erysipelotrichaceae	0.124324
Fibrobacteraceae	2.7838
Fibrobacterales (order)	-1.67761
Gastranaerophilaceae	0.566451
Kiritimatiellae RFP12 UBA1067	0.549685
Lachnospiraceae	-0.245536
Lachnospirales UBA1390	-1.43591
Megasphaeraceae	0.40336
Methanobacteriaceae	-0.860191
Methanomethylophilaceae	-0.596533
Monoglobales UBA1381	2.45601
Muribaculaceae	-0.541218
Mycobacteriaceae	3.03006
Neocallimastigaceae	-1.30151
Oscillospiraceae	-1.00148
Oscillospirales CAG-272	-0.611978
Paludibacteraceae	-1.03921
Planctomycetota (phylum)	4.99639
Pseudomonadaceae	2.9093
Ruminococcaceae	0.303161
Saccharofermentanaceae	1.42032
Selenomonadaceae	0.677263
Sphaerochaetaceae	1.35573
Succinivibrionaceae	1.89308
Synergistaceae	2.87806
Treponemataceae	1.14247
Isotrichidae	-1.50636
Ophryoscolecidae	-2.23382

### Sheet: Correlation TEAGASC-RUDB_C
Common taxa	Ad libitum/Restricted Log2 Fold Change	COS/CTL RUDB_C Log 2 Fold Change
Acutalibacteraceae	0.219863	-1.53245
Atopobiaceae	0.847037	0.644977				Spearman's rank correlation rho
Bacilli RF39 CAG-1000	2.07805	0.299822
Bacilli RFN20 CAG-826	-0.354105	0.057801			data: as.numeric(c_ratio_data$teagasc) and as.numeric(c_ratio_data$rudbc)
Bacteroidaceae	1.14605	1.04814			S = 218, p-value = 0.003793
Bacteroidales P3	2.37298	-0.856518			alternative hypothesis: true rho is not equal to 0
Bacteroidales UBA932	1.12754	0.00850826			sample estimates:
Bifidobacteriaceae	0.363137	-1.23851			rho
Clostridia TANB77 CAG-508	1.01254	-1.17249			0.679412
Erysipelatoclostridiaceae	-0.17794	-2.56878
Lachnospiraceae	0.0815103	-0.245536
Neocallimastigaceae	0.382319	-1.30151
Paludibacteraceae	0.432489	-1.03921
Succinivibrionaceae	3.37993	1.89308
Isotrichidae	-1.83371	-1.50636
Ophryoscolecidae	-1.69571	-2.23382

### Sheet: Correlation TEAGASC-RUDB_G
Common taxa	Ad libitum/Restricted Log2 Fold Change	COS/CTL RUDB_G Log 2 Fold Change
Acutalibacteraceae	1.61038	-1.53245
Aminobacteriaceae	3.30467	-3.63507					Spearman's rank correlation rho
Bacilli RF39 CAG-1000	1.00238	0.299822
Bacilli RFN20 CAG-826	0.711075	0.057801				data: as.numeric(g_ratio_data$teagasc) and as.numeric(g_ratio_data$rudbg)
Bacteroidaceae	1.47228	1.04814				S = 548, p-value = 0.4713
Gastranaerophilaceae	1.23794	0.566451				alternative hypothesis: true rho is not equal to 0
Lachnospiraceae	0.863029	-0.245536				sample estimates:
Methanobacteriaceae	-0.315656	-0.860191				rho
Muribaculaceae	0.743442	-0.541218				0.194118
Neocallimastigaceae	1.08628	-1.30151
Oscillospiraceae	-0.164115	-1.00148
Paludibacteraceae	1.61107	-1.03921
Selenomonadaceae	1.18474	0.677263
Succinivibrionaceae	3.14371	1.89308
Isotrichidae	-1.75498	-1.50636
Ophryoscolecidae	-0.729344	-2.23382
